# Diversity of penicillin-binding protein 2x in *Streptococcus pyogenes* from England and Wales, 2001 to 2015

**DOI:** 10.64898/2026.09.21.752073

**Authors:** Greta Šveikauskaitė, Asha L Marshall, Sofya Gorshkova, Rebecca L Guy, Yu Wan, Ana Vieira, Juliana Coelho, Kartyk Moganeradj, Shiranee Sriskandan, Elita Jauneikaite, Valerie WC Soo

**Affiliations:** Department of Infectious Disease, Imperial College London, UK; Centre for Bacterial Resistance Biology, Imperial College London, UK; NIHR Health Protection Research Unit (NIHR HPRU) in Healthcare Associated Infections and Antimicrobial Resistance, Department of Infectious Disease, Imperial College London, UK; Antimicrobial Resistance and Healthcare Associated Infections Division, UK Health Security Agency, UK; David Price Evans Global Health and Infectious Diseases Research Group, University of Liverpool, UK; Staphylococcus & Streptococcus Reference Section, UK Health Security Agency, UK; Department of Metabolism, Digestion and Reproduction, Imperial College London, UK

**Keywords:** Group A *Streptococcus*, penicillin-binding protein, antibiotic target, antimicrobial resistance, β-lactam antibiotics, multidrug resistance

## Abstract

*Streptococcus pyogenes* remains clinically susceptible to β-lactam antibiotics, its first-line treatment. Yet recent reports from the US, Iceland, and Japan have identified isolates with PBP2x (a primary β-lactam target) substitutions that reduced antibiotic susceptibility. To determine whether these PBP2x substitutions occurred in *S. pyogenes* from England and Wales, we re-analysed 2,970 invasive genomes from 2001 to 2015. We found 42 PBP2x sequence mutants in 34% (996/2,970) of the genomes, revealing an unexpected diversity in this antibiotic target. Nine *emm*12 isolates carried a novel double substitution, PBP2x G600A_P601H, that co-occurred with macrolide resistance genes. Experimentally, these isolates showed 2- to 4-fold elevated minimum inhibitory concentrations for four β-lactam antibiotics, alongside erythromycin resistance. Other PBP2x substitutions, found across seven *emm* types without reduced antibiotic susceptibility, appeared driven by *emm* lineage expansion rather than antibiotic pressure. These findings establish a baseline for *pbp*2x variation, reinforcing the case for sustained genomic surveillance globally.
