## Supplementary Table 3 for "Diversity of penicillin-binding protein 2x in *Streptococcus pyogenes* from England and Wales, 2001 to 2015"

### Sheet: Sheet1
Supplementary Table 3. Genotypes of 332 S. pyogenes emm3 isolates from England.
Dataset	Read_accession	emm_type	emm_cluster	ST	PBP2x_type	pbp2x_DNA	PBP2x	GyrA	ParC	# of AMR genes	erm(A)	tet(M)	tet(S)	Bracken_species_%_trimed reads (%)	draft assembly length (>500bp)	no. of contigs (>500bp)	N50 (>500bp)	checkM2 contamination
Al-Shahib_et_al_2016	SAMEA1026960	emm3.1	A-C5	15	PBP2x.4	A733G,A1011G,T1017C,G1104A,C1143T,A1602G,C1968T	T245A							0.98133	1826137	23	175484	0.03
Al-Shahib_et_al_2016	SAMEA1026962	emm3.1	A-C5	315	PBP2x.4	A733G,A1011G,T1017C,G1104A,C1143T,A1602G,C1968T	T245A							0.98359	1851930	30	175671	0.02
Al-Shahib_et_al_2016	SAMEA1026963	emm3.1	A-C5	15	PBP2x.4	A733G,A1011G,T1017C,G1104A,C1143T,A1602G,C1968T	T245A							0.98156	1823953	27	175484	0.03
Al-Shahib_et_al_2016	SAMEA1026964	emm3.1	A-C5	15	PBP2x.4	A733G,A1011G,T1017C,G1104A,C1143T,A1602G,C1968T	T245A							0.98263	1826988	23	175484	0.03
Al-Shahib_et_al_2016	SAMEA1026965	emm3.72	A-C5	315	PBP2x.4	A733G,A1011G,T1017C,G1104A,C1143T,A1602G,C1968T	T245A							0.98801	1815069	26	187451	0.02
Al-Shahib_et_al_2016	SAMEA1026966	emm3.76	A-C5	15	PBP2x.4	A733G,A1011G,T1017C,G1104A,C1143T,A1602G,C1968T	T245A							0.98346	1851969	32	170100	0.02
Al-Shahib_et_al_2016	SAMEA1026967	emm3.1	A-C5	15	PBP2x.4	A733G,A1011G,T1017C,G1104A,C1143T,A1602G,C1968T	T245A							0.98246	1826942	23	175484	0.03
Al-Shahib_et_al_2016	SAMEA1026968	emm3.1	A-C5	315	PBP2x.4	A733G,A1011G,T1017C,G1104A,C1143T,A1602G,C1968T	T245A							0.9835	1851336	32	175661	0.02
Al-Shahib_et_al_2016	SAMEA1026969	emm3.1	A-C5	315	PBP2x.4	A733G,A1011G,T1017C,G1104A,C1143T,A1602G,C1968T	T245A							0.96148	1914409	31	187451	0.01
Al-Shahib_et_al_2016	SAMEA1026970	emm3.1	A-C5	315	PBP2x.4	A733G,A1011G,T1017C,G1104A,C1143T,A1602G,C1968T	T245A							0.98393	1850542	33	170442	0.02
Al-Shahib_et_al_2016	SAMEA1026971	emm3.2	A-C5	406	PBP2x.4	A733G,A1011G,T1017C,G1104A,C1143T,A1602G,C1968T	T245A							0.98472	1852544	32	170100	0.02
Al-Shahib_et_al_2016	SAMEA1026972	emm3.1	A-C5	15	PBP2x.4	A733G,A1011G,T1017C,G1104A,C1143T,A1602G,C1968T	T245A							0.98373	1851688	34	170457	0.02
Al-Shahib_et_al_2016	SAMEA1026973	emm3.1	A-C5	15	PBP2x.4	A733G,A1011G,T1017C,G1104A,C1143T,A1602G,C1968T	T245A		D71G					0.98213	1828344	20	195035	0.03
Al-Shahib_et_al_2016	SAMEA1026974	emm3.1	A-C5	15	PBP2x.4	A733G,A1011G,T1017C,G1104A,C1143T,A1602G,C1968T	T245A							0.98358	1851626	31	175673	0.02
Al-Shahib_et_al_2016	SAMEA1026975	emm3.1	A-C5	15	PBP2x.4	A733G,A1011G,T1017C,G1104A,C1143T,A1602G,C1968T	T245A							0.98175	1826796	23	175484	0.03
Al-Shahib_et_al_2016	SAMEA1026976	emm3.1	A-C5	315	PBP2x.4	A733G,A1011G,T1017C,G1104A,C1143T,A1602G,C1968T	T245A							0.98275	1850776	32	170101	0.02
Al-Shahib_et_al_2016	SAMEA1026977	emm3.19	A-C5	15	PBP2x.4	A733G,A1011G,T1017C,G1104A,C1143T,A1602G,C1968T	T245A	M408I						0.98778	1813950	27	187487	0.02
Al-Shahib_et_al_2016	SAMEA1026978	emm3.1	A-C5	315	PBP2x.4	A733G,A1011G,T1017C,G1104A,C1143T,A1602G,C1968T	T245A							0.98318	1852138	30	175673	0.02
Al-Shahib_et_al_2016	SAMEA1026979	emm3.1	A-C5	15	PBP2x.4	A733G,A1011G,T1017C,G1104A,C1143T,A1602G,C1968T	T245A							0.98294	1826796	23	175660	0.03
Al-Shahib_et_al_2016	SAMEA1026981	emm3.35	A-C5	315	PBP2x.4	A733G,A1011G,T1017C,G1104A,C1143T,A1602G,C1968T	T245A							0.98336	1850592	33	170443	0.02
Al-Shahib_et_al_2016	SAMEA1026982	emm3.1	A-C5	15	PBP2x.4	A733G,A1011G,T1017C,G1104A,C1143T,A1602G,C1968T	T245A							0.98177	1852314	33	175672	0.02
Al-Shahib_et_al_2016	SAMEA1026983	emm3.1	A-C5	315	PBP2x.4	A733G,A1011G,T1017C,G1104A,C1143T,A1602G,C1968T	T245A							0.98296	1852244	31	175485	0.02
Al-Shahib_et_al_2016	SAMEA1026984	emm3.1	A-C5	315	PBP2x.4	A733G,A1011G,T1017C,G1104A,C1143T,A1602G,C1968T	T245A							0.98405	1852019	32	175661	0.04
Al-Shahib_et_al_2016	SAMEA1026985	emm3.2	A-C5	406	PBP2x.4	A733G,A1011G,T1017C,G1104A,C1143T,A1602G,C1968T	T245A							0.985	1850856	34	170708	0.02
Al-Shahib_et_al_2016	SAMEA1026986	emm3.1	A-C5	15	PBP2x.4	A733G,A1011G,T1017C,G1104A,C1143T,A1602G,C1968T	T245A							0.98256	1823875	26	175679	0.03
Al-Shahib_et_al_2016	SAMEA1026987	emm3.78	A-C5	406	PBP2x.4	A733G,A1011G,T1017C,G1104A,C1143T,A1602G,C1968T	T245A							0.98513	1852379	31	175686	0.02
Al-Shahib_et_al_2016	SAMEA1026988	emm3.1	A-C5	15	PBP2x.4	A733G,A1011G,T1017C,G1104A,C1143T,A1602G,C1968T	T245A							0.982	1852735	31	175673	0.02
Al-Shahib_et_al_2016	SAMEA1026989	emm3.1	A-C5	15	PBP2x.4	A733G,A1011G,T1017C,G1104A,C1143T,A1602G,C1968T	T245A							0.98178	1823974	27	175672	0.03
Al-Shahib_et_al_2016	SAMEA1026990	emm3.1	A-C5	15	PBP2x.4	A733G,A1011G,T1017C,G1104A,C1143T,A1602G,C1968T	T245A							0.98271	1826067	24	175484	0.03
Al-Shahib_et_al_2016	SAMEA1026991	emm3.1	A-C5	315	PBP2x.4	A733G,A1011G,T1017C,G1104A,C1143T,A1602G,C1968T	T245A							0.98447	1851186	32	175673	0.02
Al-Shahib_et_al_2016	SAMEA1026992	emm3.1	A-C5	15	PBP2x.4	A733G,A1011G,T1017C,G1104A,C1143T,A1602G,C1968T	T245A							0.98325	1852778	31	175485	0.02
Al-Shahib_et_al_2016	SAMEA1026993	emm3.1	A-C5	315	PBP2x.4	A733G,A1011G,T1017C,G1104A,C1143T,A1602G,C1968T	T245A							0.98257	1850802	31	170017	0.02
Al-Shahib_et_al_2016	SAMEA1026994	emm3.1	A-C5	315	PBP2x.4	A733G,A1011G,T1017C,G1104A,C1143T,A1602G,C1968T	T245A							0.98386	1851996	32	170017	0.02
Al-Shahib_et_al_2016	SAMEA1026995	emm3.1	A-C5	15	PBP2x.4	A733G,A1011G,T1017C,G1104A,C1143T,A1602G,C1968T	T245A							0.98267	1824062	25	194999	0.03
Al-Shahib_et_al_2016	SAMEA1026996	emm3.1	A-C5	315	PBP2x.4	A733G,A1011G,T1017C,G1104A,C1143T,A1602G,C1968T	T245A							0.98886	1839530	32	175673	0.02
Al-Shahib_et_al_2016	SAMEA1026997	emm3.1	A-C5	15	PBP2x.4	A733G,A1011G,T1017C,G1104A,C1143T,A1602G,C1968T	T245A							0.9836	1850675	34	170442	0.02
Al-Shahib_et_al_2016	SAMEA1026998	emm3.1	A-C5	315	PBP2x.4	A733G,A1011G,T1017C,G1104A,C1143T,A1602G,C1968T	T245A							0.98317	1852330	30	175485	0.02
Al-Shahib_et_al_2016	SAMEA1026999	emm3.4	A-C5	315	PBP2x.4	A733G,A1011G,T1017C,G1104A,C1143T,A1602G,C1968T	T245A							0.98721	1814307	26	193045	0.02
Al-Shahib_et_al_2016	SAMEA1027000	emm3.1	A-C5	15	PBP2x.4	A733G,A1011G,T1017C,G1104A,C1143T,A1602G,C1968T	T245A							0.98297	1836886	37	175672	0.03
Al-Shahib_et_al_2016	SAMEA1027001	emm3.1	A-C5	315	PBP2x.4	A733G,A1011G,T1017C,G1104A,C1143T,A1602G,C1968T	T245A							0.9871	1812909	30	187451	0.02
Al-Shahib_et_al_2016	SAMEA1027002	emm3.1	A-C5	315	PBP2x.4	A733G,A1011G,T1017C,G1104A,C1143T,A1602G,C1968T	T245A							0.98669	1815239	26	187438	0.02
Al-Shahib_et_al_2016	SAMEA1027003	emm3.79	A-C5	15	PBP2x.4	A733G,A1011G,T1017C,G1104A,C1143T,A1602G,C1968T	T245A							0.98265	1830034	27	175672	0.03
Al-Shahib_et_al_2016	SAMEA1027004	emm3.77	A-C5	315	PBP2x.4	A733G,A1011G,T1017C,G1104A,C1143T,A1602G,C1968T	T245A							0.98363	1852426	30	175673	0.02
Al-Shahib_et_al_2016	SAMEA1027006	emm3.1	A-C5	315	PBP2x.4	A733G,A1011G,T1017C,G1104A,C1143T,A1602G,C1968T	T245A							0.98275	1851497	30	175673	0.02
Al-Shahib_et_al_2016	SAMEA1027007	emm3.1	A-C5	15	PBP2x.4	A733G,A1011G,T1017C,G1104A,C1143T,A1602G,C1968T	T245A							0.98365	1824226	27	175484	0.02
Al-Shahib_et_al_2016	SAMEA1027009	emm3.1	A-C5	15	PBP2x.4	A733G,A1011G,T1017C,G1104A,C1143T,A1602G,C1968T	T245A							0.98174	1836038	29	189812	0.08
Al-Shahib_et_al_2016	SAMEA1027010	emm3.1	A-C5	315	PBP2x.4	A733G,A1011G,T1017C,G1104A,C1143T,A1602G,C1968T	T245A							0.98381	1851580	31	175473	0.02
Al-Shahib_et_al_2016	SAMEA1027011	emm3.1	A-C5	315	PBP2x.4	A733G,A1011G,T1017C,G1104A,C1143T,A1602G,C1968T	T245A							0.98406	1849375	35	170442	0.02
Al-Shahib_et_al_2016	SAMEA1027012	emm3.1	A-C5	15	PBP2x.4	A733G,A1011G,T1017C,G1104A,C1143T,A1602G,C1968T	T245A							0.98281	1851259	32	175485	0.02
Al-Shahib_et_al_2016	SAMEA1027013	emm3.1	A-C5	15	PBP2x.4	A733G,A1011G,T1017C,G1104A,C1143T,A1602G,C1968T	T245A							0.98253	1824257	27	175484	0.03
Al-Shahib_et_al_2016	SAMEA1027014	emm3.1	A-C5	315	PBP2x.4	A733G,A1011G,T1017C,G1104A,C1143T,A1602G,C1968T	T245A							0.98254	1852700	31	170101	0.02
Al-Shahib_et_al_2016	SAMEA1027015	emm3.2	A-C5	406	PBP2x.4	A733G,A1011G,T1017C,G1104A,C1143T,A1602G,C1968T	T245A							0.9841	1852205	32	170100	0.02
Al-Shahib_et_al_2016	SAMEA1027017	emm3.2	A-C5	406	PBP2x.4	A733G,A1011G,T1017C,G1104A,C1143T,A1602G,C1968T	T245A							0.98599	1849675	35	170441	0.02
Al-Shahib_et_al_2016	SAMEA1027018	emm3.1	A-C5	406	PBP2x.4	A733G,A1011G,T1017C,G1104A,C1143T,A1602G,C1968T	T245A							0.98926	1814333	27	187437	0.02
Al-Shahib_et_al_2016	SAMEA1027019	emm3.1	A-C5	15	PBP2x.4	A733G,A1011G,T1017C,G1104A,C1143T,A1602G,C1968T	T245A							0.98376	1852461	32	170125	0.02
Al-Shahib_et_al_2016	SAMEA1027020	emm3.1	A-C5	15	PBP2x.4	A733G,A1011G,T1017C,G1104A,C1143T,A1602G,C1968T	T245A							0.98317	1852010	32	169991	0.02
Al-Shahib_et_al_2016	SAMEA1027021	emm3.1	A-C5	15	PBP2x.4	A733G,A1011G,T1017C,G1104A,C1143T,A1602G,C1968T	T245A							0.9842	1852423	32	175673	0.02
Al-Shahib_et_al_2016	SAMEA1027022	emm3.1	A-C5	315	PBP2x.4	A733G,A1011G,T1017C,G1104A,C1143T,A1602G,C1968T	T245A							0.98772	1846132	38	187500	0.03
Al-Shahib_et_al_2016	SAMEA1027023	emm3.1	A-C5	15	PBP2x.4	A733G,A1011G,T1017C,G1104A,C1143T,A1602G,C1968T	T245A							0.98365	1851682	33	175485	0.02
Al-Shahib_et_al_2016	SAMEA1027024	emm3.19	A-C5	15	PBP2x.4	A733G,A1011G,T1017C,G1104A,C1143T,A1602G,C1968T	T245A	M408I						0.98712	1813380	27	187550	0.02
Al-Shahib_et_al_2016	SAMEA1027025	emm3.2	A-C5	406	PBP2x.4	A733G,A1011G,T1017C,G1104A,C1143T,A1602G,C1968T	T245A							0.98544	1850513	35	170441	0.02
Al-Shahib_et_al_2016	SAMEA1027026	emm3.1	A-C5	15	PBP2x.4	A733G,A1011G,T1017C,G1104A,C1143T,A1602G,C1968T	T245A							0.98179	1826679	23	175672	0.03
Al-Shahib_et_al_2016	SAMEA1027027	emm3.1	A-C5	315	PBP2x.4	A733G,A1011G,T1017C,G1104A,C1143T,A1602G,C1968T	T245A							0.98396	1852459	32	175485	0.02
Al-Shahib_et_al_2016	SAMEA1027029	emm3.1	A-C5	15	PBP2x.4	A733G,A1011G,T1017C,G1104A,C1143T,A1602G,C1968T	T245A							0.97765	1879200	44	170103	0.11
Al-Shahib_et_al_2016	SAMEA1027030	emm3.1	A-C5	15	PBP2x.4	A733G,A1011G,T1017C,G1104A,C1143T,A1602G,C1968T	T245A							0.982	1871395	37	189999	0.07
Al-Shahib_et_al_2016	SAMEA1027031	emm3.1	A-C5	315	PBP2x.4	A733G,A1011G,T1017C,G1104A,C1143T,A1602G,C1968T	T245A							0.98444	1851399	31	175461	0.02
Al-Shahib_et_al_2016	SAMEA1027032	emm3.18	A-C5	315	PBP2x.4	A733G,A1011G,T1017C,G1104A,C1143T,A1602G,C1968T	T245A							0.9831	1849972	37	138367	0.02
Al-Shahib_et_al_2016	SAMEA1027033	emm3.1	A-C5	315	PBP2x.4	A733G,A1011G,T1017C,G1104A,C1143T,A1602G,C1968T	T245A							0.98403	1851718	31	175673	0.02
Al-Shahib_et_al_2016	SAMEA1027034	emm3.2	A-C5	406	PBP2x.4	A733G,A1011G,T1017C,G1104A,C1143T,A1602G,C1968T	T245A							0.98461	1852441	31	170100	0.02
Al-Shahib_et_al_2016	SAMEA1027035	emm3.1	A-C5	15	PBP2x.4	A733G,A1011G,T1017C,G1104A,C1143T,A1602G,C1968T	T245A							0.98314	1852662	31	175661	0.02
Al-Shahib_et_al_2016	SAMEA1027036	emm3.1	A-C5	15	PBP2x.4	A733G,A1011G,T1017C,G1104A,C1143T,A1602G,C1968T	T245A							0.98258	1826701	23	175672	0.03
Al-Shahib_et_al_2016	SAMEA1027037	emm3.1	A-C5	15	PBP2x.4	A733G,A1011G,T1017C,G1104A,C1143T,A1602G,C1968T	T245A							0.98203	1825325	22	194999	0.03
Al-Shahib_et_al_2016	SAMEA1027039	emm3.1	A-C5	15	PBP2x.4	A733G,A1011G,T1017C,G1104A,C1143T,A1602G,C1968T	T245A							0.98322	1852042	32	169991	0.02
Al-Shahib_et_al_2016	SAMEA1027040	emm3.72	A-C5	315	PBP2x.4	A733G,A1011G,T1017C,G1104A,C1143T,A1602G,C1968T	T245A							0.98722	1815090	27	187451	0.02
Al-Shahib_et_al_2016	SAMEA1027041	emm3.1	A-C5	315	PBP2x.4	A733G,A1011G,T1017C,G1104A,C1143T,A1602G,C1968T	T245A							0.9878	1813169	30	187613	0.02
Al-Shahib_et_al_2016	SAMEA1027042	emm3.5	A-C5	15	PBP2x.4	A733G,A1011G,T1017C,G1104A,C1143T,A1602G,C1968T	T245A							0.98147	1785308	17	175485	0.02
Al-Shahib_et_al_2016	SAMEA1027043	emm3.71	A-C5	15	PBP2x.4	A733G,A1011G,T1017C,G1104A,C1143T,A1602G,C1968T	T245A							0.98348	1852058	31	175673	0.02
Al-Shahib_et_al_2016	SAMEA1027044	emm3.1	A-C5	15	PBP2x.4	A733G,A1011G,T1017C,G1104A,C1143T,A1602G,C1968T	T245A							0.98361	1856710	37	175672	0.08
Al-Shahib_et_al_2016	SAMEA1027045	emm3.1	A-C5	15	PBP2x.90	A733G,A1011G,T1017C,G1104A,C1143T,C1149T,A1602G,C1968T	T245A							0.98724	1834805	27	195052	0.06
Al-Shahib_et_al_2016	SAMEA1027046	emm3.1	A-C5	15	PBP2x.4	A733G,A1011G,T1017C,G1104A,C1143T,A1602G,C1968T	T245A							0.98332	1826733	23	175672	0.03
Al-Shahib_et_al_2016	SAMEA1027048	emm3.2	A-C5	406	PBP2x.4	A733G,A1011G,T1017C,G1104A,C1143T,A1602G,C1968T	T245A							0.98554	1850180	33	170542	0.02
Al-Shahib_et_al_2016	SAMEA1027050	emm3.1	A-C5	15	PBP2x.4	A733G,A1011G,T1017C,G1104A,C1143T,A1602G,C1968T	T245A							0.98223	1826936	23	175671	0.03
Al-Shahib_et_al_2016	SAMEA1027053	emm3.1	A-C5	315	PBP2x.4	A733G,A1011G,T1017C,G1104A,C1143T,A1602G,C1968T	T245A							0.98333	1852130	31	175673	0.02
Al-Shahib_et_al_2016	SAMEA1027054	emm3.1	A-C5	15	PBP2x.4	A733G,A1011G,T1017C,G1104A,C1143T,A1602G,C1968T	T245A							0.98288	1826411	25	163098	0.03
Al-Shahib_et_al_2016	SAMEA1027055	emm3.19	A-C5	15	PBP2x.4	A733G,A1011G,T1017C,G1104A,C1143T,A1602G,C1968T	T245A	M408I						0.98763	1813656	27	187550	0.02
Al-Shahib_et_al_2016	SAMEA1027056	emm3.1	A-C5	315	PBP2x.4	A733G,A1011G,T1017C,G1104A,C1143T,A1602G,C1968T	T245A							0.9869	1779286	22	187635	0.03
Al-Shahib_et_al_2016	SAMEA1027057	emm3.2	A-C5	406	PBP2x.4	A733G,A1011G,T1017C,G1104A,C1143T,A1602G,C1968T	T245A							0.9852	1852230	30	175685	0.02
Al-Shahib_et_al_2016	SAMEA1027058	emm3.2	A-C5	406	PBP2x.4	A733G,A1011G,T1017C,G1104A,C1143T,A1602G,C1968T	T245A							0.98534	1850487	30	175498	0.02
Al-Shahib_et_al_2016	SAMEA1027059	emm3.1	A-C5	315	PBP2x.4	A733G,A1011G,T1017C,G1104A,C1143T,A1602G,C1968T	T245A							0.98314	1851966	31	170101	0.02
Al-Shahib_et_al_2016	SAMEA1027060	emm3.1	A-C5	15	PBP2x.4	A733G,A1011G,T1017C,G1104A,C1143T,A1602G,C1968T	T245A							0.98358	1824928	25	175673	0.03
Al-Shahib_et_al_2016	SAMEA1027062	emm3.1	A-C5	15	PBP2x.4	A733G,A1011G,T1017C,G1104A,C1143T,A1602G,C1968T	T245A							0.98143	1841075	23	189507	0.03
Al-Shahib_et_al_2016	SAMEA1027063	emm3.2	A-C5	406	PBP2x.4	A733G,A1011G,T1017C,G1104A,C1143T,A1602G,C1968T	T245A							0.98563	1852129	30	175497	0.02
Al-Shahib_et_al_2016	SAMEA1027064	emm3.80	A-C5	315	PBP2x.4	A733G,A1011G,T1017C,G1104A,C1143T,A1602G,C1968T	T245A							0.98316	1852059	31	175674	0.02
Al-Shahib_et_al_2016	SAMEA1027065	emm3.1	A-C5	15	PBP2x.4	A733G,A1011G,T1017C,G1104A,C1143T,A1602G,C1968T	T245A							0.98158	1840924	23	189999	0.03
Al-Shahib_et_al_2016	SAMEA1027066	emm3.2	A-C5	406	PBP2x.4	A733G,A1011G,T1017C,G1104A,C1143T,A1602G,C1968T	T245A							0.98528	1851494	32	170441	0.02
Al-Shahib_et_al_2016	SAMEA1027067	emm3.2	A-C5	406	PBP2x.4	A733G,A1011G,T1017C,G1104A,C1143T,A1602G,C1968T	T245A							0.98539	1852391	33	170100	0.02
Al-Shahib_et_al_2016	SAMEA1027068	emm3.1	A-C5	15	PBP2x.4	A733G,A1011G,T1017C,G1104A,C1143T,A1602G,C1968T	T245A							0.98281	1825040	25	175672	0.02
Al-Shahib_et_al_2016	SAMEA1027069	emm3.2	A-C5	406	PBP2x.4	A733G,A1011G,T1017C,G1104A,C1143T,A1602G,C1968T	T245A							0.98542	1849292	37	170441	0.04
Al-Shahib_et_al_2016	SAMEA1027070	emm3.1	A-C5	15	PBP2x.4	A733G,A1011G,T1017C,G1104A,C1143T,A1602G,C1968T	T245A							0.9832	1852869	32	175673	0.02
Al-Shahib_et_al_2016	SAMEA1027071	emm3.1	A-C5	15	PBP2x.4	A733G,A1011G,T1017C,G1104A,C1143T,A1602G,C1968T	T245A							0.98418	1851176	31	175485	0.02
Al-Shahib_et_al_2016	SAMEA1027072	emm3.1	A-C5	15	PBP2x.4	A733G,A1011G,T1017C,G1104A,C1143T,A1602G,C1968T	T245A							0.98388	1851004	35	170443	0.02
Al-Shahib_et_al_2016	SAMEA1027073	emm3.1	A-C5	15	PBP2x.4	A733G,A1011G,T1017C,G1104A,C1143T,A1602G,C1968T	T245A							0.98249	1826409	22	175672	0.03
Al-Shahib_et_al_2016	SAMEA1027074	emm3.1	A-C5	15	PBP2x.4	A733G,A1011G,T1017C,G1104A,C1143T,A1602G,C1968T	T245A							0.9815	1826425	23	175672	0.03
Al-Shahib_et_al_2016	SAMEA1027075	emm3.81	A-C5	15	PBP2x.4	A733G,A1011G,T1017C,G1104A,C1143T,A1602G,C1968T	T245A							0.98213	1826674	23	175660	0.03
Al-Shahib_et_al_2016	SAMEA1027076	emm3.1	A-C5	15	PBP2x.4	A733G,A1011G,T1017C,G1104A,C1143T,A1602G,C1968T	T245A							0.981	1785398	19	175485	0.03
Al-Shahib_et_al_2016	SAMEA1027077	emm3.2	A-C5	406	PBP2x.4	A733G,A1011G,T1017C,G1104A,C1143T,A1602G,C1968T	T245A							0.98435	1852256	31	170100	0.02
Al-Shahib_et_al_2016	SAMEA1027078	emm3.2	A-C5	406	PBP2x.4	A733G,A1011G,T1017C,G1104A,C1143T,A1602G,C1968T	T245A							0.98503	1852052	32	175686	0.02
Al-Shahib_et_al_2016	SAMEA1027082	emm3.1	A-C5	15	PBP2x.4	A733G,A1011G,T1017C,G1104A,C1143T,A1602G,C1968T	T245A							0.98164	1827214	23	175484	0.03
Al-Shahib_et_al_2016	SAMEA1027083	emm3.1	A-C5	15	PBP2x.4	A733G,A1011G,T1017C,G1104A,C1143T,A1602G,C1968T	T245A							0.98215	1852517	32	170102	0.02
Al-Shahib_et_al_2016	SAMEA1027085	emm3.1	A-C5	315	PBP2x.4	A733G,A1011G,T1017C,G1104A,C1143T,A1602G,C1968T	T245A							0.98337	1852339	31	170549	0.02
Al-Shahib_et_al_2016	SAMEA1027086	emm3.1	A-C5	15	PBP2x.4	A733G,A1011G,T1017C,G1104A,C1143T,A1602G,C1968T	T245A							0.98298	1826074	23	175472	0.03
Al-Shahib_et_al_2016	SAMEA1027087	emm3.1	A-C5	15	PBP2x.4	A733G,A1011G,T1017C,G1104A,C1143T,A1602G,C1968T	T245A							0.98312	1850752	35	170717	0.02
Al-Shahib_et_al_2016	SAMEA1027088	emm3.1	A-C5	315	PBP2x.4	A733G,A1011G,T1017C,G1104A,C1143T,A1602G,C1968T	T245A							0.98297	1850688	30	175485	0.02
Al-Shahib_et_al_2016	SAMEA1027089	emm3.1	A-C5	315	PBP2x.4	A733G,A1011G,T1017C,G1104A,C1143T,A1602G,C1968T	T245A							0.98343	1850008	36	170444	0.02
Al-Shahib_et_al_2016	SAMEA1027091	emm3.1	A-C5	15	PBP2x.4	A733G,A1011G,T1017C,G1104A,C1143T,A1602G,C1968T	T245A							0.98253	1852323	31	169991	0.02
Al-Shahib_et_al_2016	SAMEA1027092	emm3.1	A-C5	315	PBP2x.4	A733G,A1011G,T1017C,G1104A,C1143T,A1602G,C1968T	T245A							0.98318	1852006	30	175673	0.02
Al-Shahib_et_al_2016	SAMEA1027097	emm3.73	A-C5	315	PBP2x.4	A733G,A1011G,T1017C,G1104A,C1143T,A1602G,C1968T	T245A							0.98257	1851679	31	169990	0.02
Al-Shahib_et_al_2016	SAMEA1027103	emm3.2	A-C5	406	PBP2x.4	A733G,A1011G,T1017C,G1104A,C1143T,A1602G,C1968T	T245A							0.98615	1851741	32	175497	0.02
Al-Shahib_et_al_2016	SAMEA1027104	emm3.1	A-C5	15	PBP2x.4	A733G,A1011G,T1017C,G1104A,C1143T,A1602G,C1968T	T245A							0.98087	1840840	24	170100	0.03
Al-Shahib_et_al_2016	SAMEA1027105	emm3.1	A-C5	315	PBP2x.4	A733G,A1011G,T1017C,G1104A,C1143T,A1602G,C1968T	T245A							0.98329	1848465	35	170543	0.02
Al-Shahib_et_al_2016	SAMEA1027106	emm3.1	A-C5	15	PBP2x.4	A733G,A1011G,T1017C,G1104A,C1143T,A1602G,C1968T	T245A							0.98287	1853085	32	170457	0.02
Al-Shahib_et_al_2016	SAMEA1027107	emm3.1	A-C5	15	PBP2x.4	A733G,A1011G,T1017C,G1104A,C1143T,A1602G,C1968T	T245A							0.98335	1823991	27	175672	0.02
Al-Shahib_et_al_2016	SAMEA1027109	emm3.1	A-C5	15	PBP2x.4	A733G,A1011G,T1017C,G1104A,C1143T,A1602G,C1968T	T245A							0.98356	1852677	31	175485	0.02
Al-Shahib_et_al_2016	SAMEA1027110	emm3.2	A-C5	406	PBP2x.4	A733G,A1011G,T1017C,G1104A,C1143T,A1602G,C1968T	T245A							0.98462	1851524	30	175686	0.02
Al-Shahib_et_al_2016	SAMEA1027111	emm3.1	A-C5	15	PBP2x.4	A733G,A1011G,T1017C,G1104A,C1143T,A1602G,C1968T	T245A							0.98791	1788965	17	195004	0.02
Al-Shahib_et_al_2016	SAMEA1027115	emm3.1	A-C5	15	PBP2x.4	A733G,A1011G,T1017C,G1104A,C1143T,A1602G,C1968T	T245A							0.9822	1826699	23	175660	0.03
Al-Shahib_et_al_2016	SAMEA1027116	emm3.1	A-C5	15	PBP2x.4	A733G,A1011G,T1017C,G1104A,C1143T,A1602G,C1968T	T245A							0.98384	1852740	32	170102	0.02
Al-Shahib_et_al_2016	SAMEA1027117	emm3.1	A-C5	315	PBP2x.4	A733G,A1011G,T1017C,G1104A,C1143T,A1602G,C1968T	T245A							0.98683	1813682	24	187509	0.03
Al-Shahib_et_al_2016	SAMEA1027118	emm3.1	A-C5	15	PBP2x.4	A733G,A1011G,T1017C,G1104A,C1143T,A1602G,C1968T	T245A							0.98337	1852209	33	175673	0.02
Al-Shahib_et_al_2016	SAMEA1027119	emm3.19	A-C5	15	PBP2x.4	A733G,A1011G,T1017C,G1104A,C1143T,A1602G,C1968T	T245A	M408I	T203I					0.98085	1851139	32	175672	0.03
Al-Shahib_et_al_2016	SAMEA1027121	emm3.1	A-C5	315	PBP2x.4	A733G,A1011G,T1017C,G1104A,C1143T,A1602G,C1968T	T245A							0.98788	1814455	25	193257	0.02
Al-Shahib_et_al_2016	SAMEA1027123	emm3.1	A-C5	15	PBP2x.4	A733G,A1011G,T1017C,G1104A,C1143T,A1602G,C1968T	T245A							0.98456	1849726	37	133497	0.04
Al-Shahib_et_al_2016	SAMEA1027126	emm3.2	A-C5	406	PBP2x.4	A733G,A1011G,T1017C,G1104A,C1143T,A1602G,C1968T	T245A							0.98463	1852276	32	170099	0.02
Al-Shahib_et_al_2016	SAMEA1027127	emm3.1	A-C5	15	PBP2x.4	A733G,A1011G,T1017C,G1104A,C1143T,A1602G,C1968T	T245A							0.98362	1852375	31	175673	0.02
Al-Shahib_et_al_2016	SAMEA1027129	emm3.1	A-C5	315	PBP2x.4	A733G,A1011G,T1017C,G1104A,C1143T,A1602G,C1968T	T245A							0.98454	1849357	36	138367	0.02
Al-Shahib_et_al_2016	SAMEA1027131	emm3.1	A-C5	15	PBP2x.4	A733G,A1011G,T1017C,G1104A,C1143T,A1602G,C1968T	T245A							0.98196	1826589	24	175671	0.03
Al-Shahib_et_al_2016	SAMEA1027132	emm3.1	A-C5	315	PBP2x.4	A733G,A1011G,T1017C,G1104A,C1143T,A1602G,C1968T	T245A							0.98407	1848876	33	170442	0.02
Al-Shahib_et_al_2016	SAMEA1027135	emm3.1	A-C5	315	PBP2x.4	A733G,A1011G,T1017C,G1104A,C1143T,A1602G,C1968T	T245A							0.98411	1852425	30	175673	0.02
Al-Shahib_et_al_2016	SAMEA1027137	emm3.1	A-C5	15	PBP2x.4	A733G,A1011G,T1017C,G1104A,C1143T,A1602G,C1968T	T245A							0.98243	1857261	37	175660	0.06
Al-Shahib_et_al_2016	SAMEA1027140	emm3.75	A-C5	406	PBP2x.4	A733G,A1011G,T1017C,G1104A,C1143T,A1602G,C1968T	T245A							0.99	1815420	27	187484	0.02
Al-Shahib_et_al_2016	SAMEA1027143	emm3.1	A-C5	15	PBP2x.4	A733G,A1011G,T1017C,G1104A,C1143T,A1602G,C1968T	T245A							0.98261	1851968	33	175485	0.02
Al-Shahib_et_al_2016	SAMEA1027147	emm3.71	A-C5	15	PBP2x.4	A733G,A1011G,T1017C,G1104A,C1143T,A1602G,C1968T	T245A							0.98264	1851990	32	169991	0.02
Al-Shahib_et_al_2016	SAMEA1027148	emm3.1	A-C5	315	PBP2x.4	A733G,A1011G,T1017C,G1104A,C1143T,A1602G,C1968T	T245A							0.9835	1851049	33	175485	0.02
Al-Shahib_et_al_2016	SAMEA1027149	emm3.1	A-C5	315	PBP2x.4	A733G,A1011G,T1017C,G1104A,C1143T,A1602G,C1968T	T245A							0.98309	1850061	36	170543	0.02
Al-Shahib_et_al_2016	SAMEA1027150	emm3.1	A-C5	15	PBP2x.4	A733G,A1011G,T1017C,G1104A,C1143T,A1602G,C1968T	T245A							0.98206	1826493	24	170100	0.03
Al-Shahib_et_al_2016	SAMEA1027151	emm3.1	A-C5	315	PBP2x.4	A733G,A1011G,T1017C,G1104A,C1143T,A1602G,C1968T	T245A							0.9877	1814129	27	170101	0.02
Al-Shahib_et_al_2016	SAMEA1027154	emm3.1	A-C5	315	PBP2x.4	A733G,A1011G,T1017C,G1104A,C1143T,A1602G,C1968T	T245A							0.98324	1851023	33	170440	0.02
Al-Shahib_et_al_2016	SAMEA1027156	emm3.1	A-C5	315	PBP2x.4	A733G,A1011G,T1017C,G1104A,C1143T,A1602G,C1968T	T245A							0.98279	1851197	29	175673	0.02
Al-Shahib_et_al_2016	SAMEA1027157	emm3.2	A-C5	406	PBP2x.4	A733G,A1011G,T1017C,G1104A,C1143T,A1602G,C1968T	T245A							0.98522	1851270	35	170441	0.02
Al-Shahib_et_al_2016	SAMEA1027159	emm3.1	A-C5	315	PBP2x.4	A733G,A1011G,T1017C,G1104A,C1143T,A1602G,C1968T	T245A							0.98309	1852003	31	175649	0.02
Al-Shahib_et_al_2016	SAMEA1462249	emm3.1	A-C5	315	PBP2x.4	A733G,A1011G,T1017C,G1104A,C1143T,A1602G,C1968T	T245A							0.98406	1854402	37	171602	0.02
Al-Shahib_et_al_2016	SAMEA1462251	emm3.1	A-C5	315	PBP2x.4	A733G,A1011G,T1017C,G1104A,C1143T,A1602G,C1968T	T245A							0.98855	1817012	30	186409	0.02
Al-Shahib_et_al_2016	SAMEA1462252	emm3.1	A-C5	315	PBP2x.4	A733G,A1011G,T1017C,G1104A,C1143T,A1602G,C1968T	T245A							0.98416	1855082	38	170658	0.02
Al-Shahib_et_al_2016	SAMEA1462254	emm3.2	A-C5	406	PBP2x.4	A733G,A1011G,T1017C,G1104A,C1143T,A1602G,C1968T	T245A							0.98504	1894995	44	175746	0.07
Al-Shahib_et_al_2016	SAMEA1462257	emm3.1	A-C5	315	PBP2x.4	A733G,A1011G,T1017C,G1104A,C1143T,A1602G,C1968T	T245A							0.98467	1878180	57	175734	0.02
Al-Shahib_et_al_2016	SAMEA1462259	emm3.1	A-C5	15	PBP2x.4	A733G,A1011G,T1017C,G1104A,C1143T,A1602G,C1968T	T245A							0.9831	1856343	32	205312	0.03
Al-Shahib_et_al_2016	SAMEA1462260	emm3.38	A-C5	15	PBP2x.4	A733G,A1011G,T1017C,G1104A,C1143T,A1602G,C1968T	T245A							0.98351	1855955	33	175721	0.02
Al-Shahib_et_al_2016	SAMEA1462261	emm3.2	A-C5	406	PBP2x.4	A733G,A1011G,T1017C,G1104A,C1143T,A1602G,C1968T	T245A							0.98636	1855376	37	170768	0.02
Al-Shahib_et_al_2016	SAMEA1462265	emm3.1	A-C5	15	PBP2x.4	A733G,A1011G,T1017C,G1104A,C1143T,A1602G,C1968T	T245A							0.98248	1836591	43	175732	0.03
Al-Shahib_et_al_2016	SAMEA1462266	emm3.1	A-C5	315	PBP2x.4	A733G,A1011G,T1017C,G1104A,C1143T,A1602G,C1968T	T245A							0.98826	1817977	33	175733	0.02
Al-Shahib_et_al_2016	SAMEA1462267	emm3.1	A-C5	315	PBP2x.4	A733G,A1011G,T1017C,G1104A,C1143T,A1602G,C1968T	T245A							0.98409	1855600	36	175733	0.02
Al-Shahib_et_al_2016	SAMEA1462268	emm3.1	A-C5	15	PBP2x.4	A733G,A1011G,T1017C,G1104A,C1143T,A1602G,C1968T	T245A							0.98366	1828329	26	170887	0.03
Al-Shahib_et_al_2016	SAMEA1462269	emm3.1	A-C5	315	PBP2x.4	A733G,A1011G,T1017C,G1104A,C1143T,A1602G,C1968T	T245A							0.98434	1855597	26	175733	0.02
Al-Shahib_et_al_2016	SAMEA1462270	emm3.1	A-C5	315	PBP2x.4	A733G,A1011G,T1017C,G1104A,C1143T,A1602G,C1968T	T245A							0.98497	1857104	38	171676	0.02
Al-Shahib_et_al_2016	SAMEA1462271	emm3.2	A-C5	406	PBP2x.4	A733G,A1011G,T1017C,G1104A,C1143T,A1602G,C1968T	T245A							0.98517	1894593	43	170776	0.07
Al-Shahib_et_al_2016	SAMEA1462273	emm3.1	A-C5	15	PBP2x.4	A733G,A1011G,T1017C,G1104A,C1143T,A1602G,C1968T	T245A							0.98536	1855840	37	170503	0.02
Al-Shahib_et_al_2016	SAMEA1462275	emm3.1	A-C5	315	PBP2x.4	A733G,A1011G,T1017C,G1104A,C1143T,A1602G,C1968T	T245A							0.98434	1854433	36	170693	0.03
Al-Shahib_et_al_2016	SAMEA1462276	emm3.1	A-C5	315	PBP2x.4	A733G,A1011G,T1017C,G1104A,C1143T,A1602G,C1968T	T245A							0.98375	1858569	40	175721	0.01
Al-Shahib_et_al_2016	SAMEA1462277	emm3.1	A-C5	315	PBP2x.4	A733G,A1011G,T1017C,G1104A,C1143T,A1602G,C1968T	T245A							0.98401	1854715	36	175568	0.02
Al-Shahib_et_al_2016	SAMEA1462278	emm3.1	A-C5	315	PBP2x.4	A733G,A1011G,T1017C,G1104A,C1143T,A1602G,C1968T	T245A							0.98368	1854083	34	175720	0.03
Al-Shahib_et_al_2016	SAMEA1462279	emm3.1	A-C5	315	PBP2x.4	A733G,A1011G,T1017C,G1104A,C1143T,A1602G,C1968T	T245A							0.98442	1855972	32	175733	0.02
Al-Shahib_et_al_2016	SAMEA1462280	emm3.2	A-C5	406	PBP2x.4	A733G,A1011G,T1017C,G1104A,C1143T,A1602G,C1968T	T245A							0.98549	1852368	32	175758	0.02
Al-Shahib_et_al_2016	SAMEA1462283	emm3.1	A-C5	315	PBP2x.4	A733G,A1011G,T1017C,G1104A,C1143T,A1602G,C1968T	T245A							0.98317	1856725	36	170418	0.02
Al-Shahib_et_al_2016	SAMEA1462284	emm3.1	A-C5	15	PBP2x.4	A733G,A1011G,T1017C,G1104A,C1143T,A1602G,C1968T	T245A							0.98278	1853199	33	138427	0.02
Al-Shahib_et_al_2016	SAMEA1462285	emm3.1	A-C5	315	PBP2x.4	A733G,A1011G,T1017C,G1104A,C1143T,A1602G,C1968T	T245A							0.9832	1854518	33	175733	0.02
Al-Shahib_et_al_2016	SAMEA1462286	emm3.1	A-C5	315	PBP2x.4	A733G,A1011G,T1017C,G1104A,C1143T,A1602G,C1968T	T245A							0.98803	1846419	44	170657	0.02
Al-Shahib_et_al_2016	SAMEA1462288	emm3.1	A-C5	315	PBP2x.4	A733G,A1011G,T1017C,G1104A,C1143T,A1602G,C1968T	T245A							0.98714	1817115	29	196204	0.02
Al-Shahib_et_al_2016	SAMEA1462290	emm3.1	A-C5	315	PBP2x.4	A733G,A1011G,T1017C,G1104A,C1143T,A1602G,C1968T	T245A							0.98402	1854856	35	170572	0.02
Al-Shahib_et_al_2016	SAMEA1462292	emm3.1	A-C5	15	PBP2x.4	A733G,A1011G,T1017C,G1104A,C1143T,A1602G,C1968T	T245A							0.98323	1827998	26	175720	0.03
Al-Shahib_et_al_2016	SAMEA1462295	emm3.1	A-C5	315	PBP2x.4	A733G,A1011G,T1017C,G1104A,C1143T,A1602G,C1968T	T245A							0.9835	1854997	32	175721	0.02
Al-Shahib_et_al_2016	SAMEA1462298	emm3.2	A-C5	406	PBP2x.4	A733G,A1011G,T1017C,G1104A,C1143T,A1602G,C1968T	T245A							0.98525	1855770	34	175734	0.03
Al-Shahib_et_al_2016	SAMEA1462299	emm3.1	A-C5	315	PBP2x.4	A733G,A1011G,T1017C,G1104A,C1143T,A1602G,C1968T	T245A							0.98417	1853862	34	192301	0.02
Al-Shahib_et_al_2016	SAMEA1462300	emm3.1	A-C5	15	PBP2x.4	A733G,A1011G,T1017C,G1104A,C1143T,A1602G,C1968T	T245A							0.98432	1855934	39	175721	0.02
Al-Shahib_et_al_2016	SAMEA1462301	emm3.1	A-C5	315	PBP2x.4	A733G,A1011G,T1017C,G1104A,C1143T,A1602G,C1968T	T245A							0.98376	1855529	31	178424	0.02
Al-Shahib_et_al_2016	SAMEA1462302	emm3.19	A-C5	15	PBP2x.4	A733G,A1011G,T1017C,G1104A,C1143T,A1602G,C1968T	T245A	M408I						0.98765	1831972	45	187688	0.02
Al-Shahib_et_al_2016	SAMEA1462303	emm3.1	A-C5	315	PBP2x.4	A733G,A1011G,T1017C,G1104A,C1143T,A1602G,C1968T	T245A							0.98331	1854704	30	175712	0.02
Al-Shahib_et_al_2016	SAMEA1462308	emm3.1	A-C5	315	PBP2x.4	A733G,A1011G,T1017C,G1104A,C1143T,A1602G,C1968T	T245A							0.98388	1818180	15	187847	0.03
Al-Shahib_et_al_2016	SAMEA1462310	emm3.1	A-C5	315	PBP2x.4	A733G,A1011G,T1017C,G1104A,C1143T,A1602G,C1968T	T245A							0.98755	1818279	27	170769	0.03
Al-Shahib_et_al_2016	SAMEA1462312	emm3.1	A-C5	315	PBP2x.4	A733G,A1011G,T1017C,G1104A,C1143T,A1602G,C1968T	T245A							0.98779	1817794	26	190627	0.02
Al-Shahib_et_al_2016	SAMEA1462315	emm3.84	A-C5	15	PBP2x.4	A733G,A1011G,T1017C,G1104A,C1143T,A1602G,C1968T	T245A							0.9854	1911186	26	175742	0.11
Al-Shahib_et_al_2016	SAMEA1462316	emm3.1	A-C5	315	PBP2x.4	A733G,A1011G,T1017C,G1104A,C1143T,A1602G,C1968T	T245A							0.98452	1854667	34	178424	0.02
Al-Shahib_et_al_2016	SAMEA1462319	emm3.1	A-C5	315	PBP2x.4	A733G,A1011G,T1017C,G1104A,C1143T,A1602G,C1968T	T245A							0.98364	1857311	36	171713	0.02
Al-Shahib_et_al_2016	SAMEA1462321	emm3.1	A-C5	406	PBP2x.4	A733G,A1011G,T1017C,G1104A,C1143T,A1602G,C1968T	T245A							0.98593	1854636	34	170768	0.02
Al-Shahib_et_al_2016	SAMEA1462322	emm3.1	A-C5	315	PBP2x.4	A733G,A1011G,T1017C,G1104A,C1143T,A1602G,C1968T	T245A							0.98372	1855888	36	170777	0.02
Al-Shahib_et_al_2016	SAMEA1462323	emm3.1	A-C5	406	PBP2x.4	A733G,A1011G,T1017C,G1104A,C1143T,A1602G,C1968T	T245A							0.9858	1854743	37	138427	0.02
Al-Shahib_et_al_2016	SAMEA1462324	emm3.1	A-C5	315	PBP2x.4	A733G,A1011G,T1017C,G1104A,C1143T,A1602G,C1968T	T245A							0.98585	1792623	40	187820	0.03
Al-Shahib_et_al_2016	SAMEA1462326	emm3.1	A-C5	15	PBP2x.4	A733G,A1011G,T1017C,G1104A,C1143T,A1602G,C1968T	T245A							0.98156	1937515	63	195047	0.08
Al-Shahib_et_al_2016	SAMEA1462328	emm3.1	A-C5	315	PBP2x.4	A733G,A1011G,T1017C,G1104A,C1143T,A1602G,C1968T	T245A							0.9833	1854543	35	138427	0.03
Al-Shahib_et_al_2016	SAMEA1462330	emm3.35	A-C5	315	PBP2x.4	A733G,A1011G,T1017C,G1104A,C1143T,A1602G,C1968T	T245A							0.98502	1869775	49	170768	0.01
Al-Shahib_et_al_2016	SAMEA1462333	emm3.1	A-C5	315	PBP2x.4	A733G,A1011G,T1017C,G1104A,C1143T,A1602G,C1968T	T245A							0.98325	1855403	36	138421	0.02
Al-Shahib_et_al_2016	SAMEA1462334	emm3.1	A-C5	15	PBP2x.4	A733G,A1011G,T1017C,G1104A,C1143T,A1602G,C1968T	T245A							0.9836	1855813	35	170675	0.02
Al-Shahib_et_al_2016	SAMEA1462339	emm3.1	A-C5	315	PBP2x.4	A733G,A1011G,T1017C,G1104A,C1143T,A1602G,C1968T	T245A							0.98327	1854174	34	170563	0.02
Al-Shahib_et_al_2016	SAMEA1462340	emm3.1	A-C5	315	PBP2x.4	A733G,A1011G,T1017C,G1104A,C1143T,A1602G,C1968T	T245A							0.98465	1855854	30	170846	0.02
Al-Shahib_et_al_2016	SAMEA1462341	emm3.1	A-C5	15	PBP2x.4	A733G,A1011G,T1017C,G1104A,C1143T,A1602G,C1968T	T245A							0.98463	1869573	51	175732	0.02
Al-Shahib_et_al_2016	SAMEA1462342	emm3.1	A-C5	315	PBP2x.4	A733G,A1011G,T1017C,G1104A,C1143T,A1602G,C1968T	T245A							0.98775	1854269	34	193323	0.02
Al-Shahib_et_al_2016	SAMEA1969440	emm3.1	A-C5	15	PBP2x.4	A733G,A1011G,T1017C,G1104A,C1143T,A1602G,C1968T	T245A							0.98311	1853196	36	170771	0.02
Al-Shahib_et_al_2016	SAMEA2142432	emm3.1	A-C5	315	PBP2x.4	A733G,A1011G,T1017C,G1104A,C1143T,A1602G,C1968T	T245A							0.98634	1820901	36	170914	0.02
Al-Shahib_et_al_2016	SAMEA2142694	emm3.1	A-C5	315	PBP2x.4	A733G,A1011G,T1017C,G1104A,C1143T,A1602G,C1968T	T245A							0.9838	1853426	42	138427	0.02
Al-Shahib_et_al_2016	SAMEA2143152	emm3.1	A-C5	315	PBP2x.4	A733G,A1011G,T1017C,G1104A,C1143T,A1602G,C1968T	T245A							0.984	1854306	40	138427	0.02
Al-Shahib_et_al_2016	SAMEA2143282	emm3.1	A-C5	315	PBP2x.4	A733G,A1011G,T1017C,G1104A,C1143T,A1602G,C1968T	T245A							0.98668	1818216	28	196757	0.02
Al-Shahib_et_al_2016	SAMEA2143408	emm3.1	A-C5	315	PBP2x.4	A733G,A1011G,T1017C,G1104A,C1143T,A1602G,C1968T	T245A							0.98661	1818314	29	175720	0.02
Al-Shahib_et_al_2016	SAMEA2143427	emm3.1	A-C5	15	PBP2x.4	A733G,A1011G,T1017C,G1104A,C1143T,A1602G,C1968T	T245A							0.98351	1855933	36	175732	0.02
Al-Shahib_et_al_2016	SAMEA2144156	emm3.1	A-C5	315	PBP2x.4	A733G,A1011G,T1017C,G1104A,C1143T,A1602G,C1968T	T245A							0.98283	1854909	42	133841	0.02
Al-Shahib_et_al_2016	SAMEA2144194	emm3.1	A-C5	315	PBP2x.4	A733G,A1011G,T1017C,G1104A,C1143T,A1602G,C1968T	T245A							0.98262	1856170	32	175722	0.03
Al-Shahib_et_al_2016	SAMEA2144242	emm3.1	A-C5	15	PBP2x.4	A733G,A1011G,T1017C,G1104A,C1143T,A1602G,C1968T	T245A							0.98311	1827568	31	175732	0.03
Al-Shahib_et_al_2016	SAMEA2144245	emm3.1	A-C5	15	PBP2x.4	A733G,A1011G,T1017C,G1104A,C1143T,A1602G,C1968T	T245A							0.98312	1826796	30	175731	0.03
Al-Shahib_et_al_2016	SAMEA2144795	emm3.1	A-C5	15	PBP2x.4	A733G,A1011G,T1017C,G1104A,C1143T,A1602G,C1968T	T245A							0.98372	1854282	37	170771	0.02
Al-Shahib_et_al_2016	SAMEA2144923	emm3.1	A-C5	15	PBP2x.4	A733G,A1011G,T1017C,G1104A,C1143T,A1602G,C1968T	T245A							0.98325	1863458	40	175721	0.07
Al-Shahib_et_al_2016	SAMEA2145488	emm3.1	A-C5	15	PBP2x.4	A733G,A1011G,T1017C,G1104A,C1143T,A1602G,C1968T	T245A							0.98509	1864418	42	175721	0.06
Al-Shahib_et_al_2016	SAMEA2145586	emm3.1	A-C5	315	PBP2x.4	A733G,A1011G,T1017C,G1104A,C1143T,A1602G,C1968T	T245A							0.98349	1853909	34	138457	0.02
Al-Shahib_et_al_2016	SAMEA2145617	emm3.1	A-C5	15	PBP2x.4	A733G,A1011G,T1017C,G1104A,C1143T,A1602G,C1968T	T245A							0.98232	1787066	22	175733	0.02
Al-Shahib_et_al_2016	SAMEA2145983	emm3.1	A-C5	15	PBP2x.4	A733G,A1011G,T1017C,G1104A,C1143T,A1602G,C1968T	T245A							0.98022	1881693	48	170335	0.07
Al-Shahib_et_al_2016	SAMEA2146021	emm3.2	A-C5	406	PBP2x.4	A733G,A1011G,T1017C,G1104A,C1143T,A1602G,C1968T	T245A							0.9855	1855539	41	138427	0.02
Al-Shahib_et_al_2016	SAMEA2146046	emm3.1	A-C5	315	PBP2x.4	A733G,A1011G,T1017C,G1104A,C1143T,A1602G,C1968T	T245A							0.98319	1853805	36	138427	0.02
Al-Shahib_et_al_2016	SAMEA2146069	emm3.1	A-C5	15	PBP2x.4	A733G,A1011G,T1017C,G1104A,C1143T,A1602G,C1968T	T245A		L235F					0.98748	1816224	34	153519	0.04
Al-Shahib_et_al_2016	SAMEA2146459	emm3.23	A-C5	15	PBP2x.4	A733G,A1011G,T1017C,G1104A,C1143T,A1602G,C1968T	T245A		S656F	1	.	.	100	0.9828	1802943	20	209992	0.02
Al-Shahib_et_al_2016	SAMEA2146626	emm3.1	A-C5	15	PBP2x.4	A733G,A1011G,T1017C,G1104A,C1143T,A1602G,C1968T	T245A							0.9818	1787029	19	175733	0.02
Al-Shahib_et_al_2016	SAMEA2146672	emm3.1	A-C5	15	PBP2x.4	A733G,A1011G,T1017C,G1104A,C1143T,A1602G,C1968T	T245A							0.98412	1855100	35	138428	0.02
Al-Shahib_et_al_2016	SAMEA2146918	emm3.1	A-C5	315	PBP2x.4	A733G,A1011G,T1017C,G1104A,C1143T,A1602G,C1968T	T245A							0.98782	1818683	28	187511	0.02
Al-Shahib_et_al_2016	SAMEA2147269	emm3.1	A-C5	315	PBP2x.4	A733G,A1011G,T1017C,G1104A,C1143T,A1602G,C1968T	T245A							0.98316	1854095	33	170658	0.02
Al-Shahib_et_al_2016	SAMEA2147534	emm3.1	A-C5	315	PBP2x.4	A733G,A1011G,T1017C,G1104A,C1143T,A1602G,C1968T	T245A							0.98386	1854878	31	170502	0.02
Al-Shahib_et_al_2016	SAMEA2148181	emm3.1	A-C5	406	PBP2x.4	A733G,A1011G,T1017C,G1104A,C1143T,A1602G,C1968T	T245A							0.98558	1853896	42	138427	0.02
Al-Shahib_et_al_2016	SAMEA2148256	emm3.2	A-C5	406	PBP2x.4	A733G,A1011G,T1017C,G1104A,C1143T,A1602G,C1968T	T245A							0.98557	1855213	45	133840	0.02
Al-Shahib_et_al_2016	SAMEA2148343	emm3.24	A-C5	15	PBP2x.4	A733G,A1011G,T1017C,G1104A,C1143T,A1602G,C1968T	T245A							0.98385	1854767	33	175722	0.02
Al-Shahib_et_al_2016	SAMEA2148565	emm3.1	A-C5	315	PBP2x.4	A733G,A1011G,T1017C,G1104A,C1143T,A1602G,C1968T	T245A							0.98392	1854769	35	138427	0.03
Al-Shahib_et_al_2016	SAMEA2148566	emm3.1	A-C5	15	PBP2x.4	A733G,A1011G,T1017C,G1104A,C1143T,A1602G,C1968T	T245A							0.98152	1787673	24	170957	0.02
Al-Shahib_et_al_2016	SAMEA2149205	emm3.1	A-C5	15	PBP2x.4	A733G,A1011G,T1017C,G1104A,C1143T,A1602G,C1968T	T245A							0.98271	1854903	37	175733	0.02
Al-Shahib_et_al_2016	SAMEA2149319	emm3.1	A-C5	15	PBP2x.4	A733G,A1011G,T1017C,G1104A,C1143T,A1602G,C1968T	T245A							0.98271	1875404	37	189610	0.07
Al-Shahib_et_al_2016	SAMEA2149736	emm3.1	A-C5	15	PBP2x.4	A733G,A1011G,T1017C,G1104A,C1143T,A1602G,C1968T	T245A							0.98261	1855432	37	175732	0.02
Al-Shahib_et_al_2016	SAMEA2149737	emm3.66	A-C5	15	PBP2x.4	A733G,A1011G,T1017C,G1104A,C1143T,A1602G,C1968T	T245A							0.98701	1819676	30	170497	0.04
Al-Shahib_et_al_2016	SAMEA2149805	emm3.1	A-C5	15	PBP2x.4	A733G,A1011G,T1017C,G1104A,C1143T,A1602G,C1968T	T245A							0.98326	1852387	37	170770	0.02
Al-Shahib_et_al_2016	SAMEA2150131	emm3.0	A-C5	15	PBP2x.4	A733G,A1011G,T1017C,G1104A,C1143T,A1602G,C1968T	T245A							0.97165	1786344	37	170170	0.04
Al-Shahib_et_al_2016	SAMEA2150474	emm3.1	A-C5	15	PBP2x.4	A733G,A1011G,T1017C,G1104A,C1143T,A1602G,C1968T	T245A							0.98261	1854185	36	138426	0.02
Al-Shahib_et_al_2016	SAMEA2150500	emm3.1	A-C5	15	PBP2x.4	A733G,A1011G,T1017C,G1104A,C1143T,A1602G,C1968T	T245A		L235F					0.98768	1817170	25	191358	0.04
Al-Shahib_et_al_2016	SAMEA2150580	emm3.1	A-C5	15	PBP2x.4	A733G,A1011G,T1017C,G1104A,C1143T,A1602G,C1968T	T245A							0.98776	1817483	29	171715	0.02
Al-Shahib_et_al_2016	SAMEA2150897	emm3.1	A-C5	15	PBP2x.4	A733G,A1011G,T1017C,G1104A,C1143T,A1602G,C1968T	T245A							0.98369	1854024	39	138427	0.02
Al-Shahib_et_al_2016	SAMEA2151203	emm3.1	A-C5	15	PBP2x.4	A733G,A1011G,T1017C,G1104A,C1143T,A1602G,C1968T	T245A							0.98386	1853452	37	170307	0.02
Al-Shahib_et_al_2016	SAMEA2151215	emm3.1	A-C5	315	PBP2x.4	A733G,A1011G,T1017C,G1104A,C1143T,A1602G,C1968T	T245A							0.98185	1853853	37	133817	0.02
Al-Shahib_et_al_2016	SAMEA2151257	emm3.19	A-C5	15	PBP2x.4	A733G,A1011G,T1017C,G1104A,C1143T,A1602G,C1968T	T245A	M408I						0.98751	1852572	38	187638	0.02
Al-Shahib_et_al_2016	SAMEA2151342	emm3.22	A-C5	335	PBP2x.91	C601T,A1011G,T1017C,G1104A,C1143T,G1185A,A1602G,G1740A,C1968T		A372S,H386Y	P148L,E357G,T712I	1	.	100	.	0.96405	1861915	30	113960	0.68
Al-Shahib_et_al_2016	SAMEA2151454	emm3.1	A-C5	15	PBP2x.4	A733G,A1011G,T1017C,G1104A,C1143T,A1602G,C1968T	T245A							0.9836	1854475	35	170674	0.02
Al-Shahib_et_al_2016	SAMEA2151492	emm3.1	A-C5	15	PBP2x.4	A733G,A1011G,T1017C,G1104A,C1143T,A1602G,C1968T	T245A		A530T					0.98271	1824238	27	175721	0.02
Al-Shahib_et_al_2016	SAMEA2151718	emm3.1	A-C5	315	PBP2x.4	A733G,A1011G,T1017C,G1104A,C1143T,A1602G,C1968T	T245A							0.9837	1852371	34	175733	0.02
Al-Shahib_et_al_2016	SAMEA2151853	emm3.1	A-C5	406	PBP2x.4	A733G,A1011G,T1017C,G1104A,C1143T,A1602G,C1968T	T245A							0.98593	1854291	39	138427	0.02
Al-Shahib_et_al_2016	SAMEA2152541	emm3.1	A-C5	15	PBP2x.4	A733G,A1011G,T1017C,G1104A,C1143T,A1602G,C1968T	T245A							0.98301	1855883	45	170786	0.02
Al-Shahib_et_al_2016	SAMEA2152702	emm3.1	A-C5	315	PBP2x.4	A733G,A1011G,T1017C,G1104A,C1143T,A1602G,C1968T	T245A							0.98332	1854546	36	138427	0.02
Al-Shahib_et_al_2016	SAMEA2152738	emm3.1	A-C5	315	PBP2x.4	A733G,A1011G,T1017C,G1104A,C1143T,A1602G,C1968T	T245A							0.98308	1854793	42	170778	0.02
Al-Shahib_et_al_2016	SAMEA2152742	emm3.30	A-C5	15	PBP2x.4	A733G,A1011G,T1017C,G1104A,C1143T,A1602G,C1968T	T245A							0.98362	1862544	43	138687	0.07
Al-Shahib_et_al_2016	SAMEA2153043	emm3.1	A-C5	315	PBP2x.4	A733G,A1011G,T1017C,G1104A,C1143T,A1602G,C1968T	T245A							0.98363	1854585	39	138427	0.02
Al-Shahib_et_al_2016	SAMEA2153355	emm3.1	A-C5	315	PBP2x.4	A733G,A1011G,T1017C,G1104A,C1143T,A1602G,C1968T	T245A							0.99167	1783841	31	169746	0.02
Al-Shahib_et_al_2016	SAMEA2153375	emm3.1	A-C5	315	PBP2x.4	A733G,A1011G,T1017C,G1104A,C1143T,A1602G,C1968T	T245A							0.98347	1854312	38	170502	0.02
Al-Shahib_et_al_2016	SAMEA2153380	emm3.1	A-C5	315	PBP2x.4	A733G,A1011G,T1017C,G1104A,C1143T,A1602G,C1968T	T245A							0.98445	1854216	41	138427	0.02
Al-Shahib_et_al_2016	SAMEA2153505	emm3.1	A-C5	406	PBP2x.4	A733G,A1011G,T1017C,G1104A,C1143T,A1602G,C1968T	T245A							0.99021	1816997	33	175757	0.02
Al-Shahib_et_al_2016	SAMEA2153509	emm3.19	A-C5	15	PBP2x.4	A733G,A1011G,T1017C,G1104A,C1143T,A1602G,C1968T	T245A	M408I						0.98829	1817620	27	187666	0.02
Al-Shahib_et_al_2016	SAMEA2153551	emm3.1	A-C5	15	PBP2x.4	A733G,A1011G,T1017C,G1104A,C1143T,A1602G,C1968T	T245A							0.98291	1854172	34	170770	0.02
Al-Shahib_et_al_2016	SAMEA2154515	emm3.62	A-C5	15	PBP2x.4	A733G,A1011G,T1017C,G1104A,C1143T,A1602G,C1968T	T245A							0.98322	1826264	35	170847	0.03
Al-Shahib_et_al_2016	SAMEA2154552	emm3.1	A-C5	315	PBP2x.4	A733G,A1011G,T1017C,G1104A,C1143T,A1602G,C1968T	T245A							0.98812	1818019	30	175722	0.04
Al-Shahib_et_al_2016	SAMEA2154658	emm3.1	A-C5	315	PBP2x.4	A733G,A1011G,T1017C,G1104A,C1143T,A1602G,C1968T	T245A							0.98385	1855012	36	170768	0.02
Al-Shahib_et_al_2016	SAMEA2155068	emm3.1	A-C5	315	PBP2x.4	A733G,A1011G,T1017C,G1104A,C1143T,A1602G,C1968T	T245A							0.98785	1817345	29	193303	0.03
Al-Shahib_et_al_2016	SAMEA2155083	emm3.1	A-C5	315	PBP2x.4	A733G,A1011G,T1017C,G1104A,C1143T,A1602G,C1968T	T245A							0.98764	1818255	28	175731	0.03
Al-Shahib_et_al_2016	SAMEA2155286	emm3.1	A-C5	406	PBP2x.4	A733G,A1011G,T1017C,G1104A,C1143T,A1602G,C1968T	T245A							0.9907	1817857	30	190632	0.02
Al-Shahib_et_al_2016	SAMEA2155414	emm3.1	A-C5	15	PBP2x.4	A733G,A1011G,T1017C,G1104A,C1143T,A1602G,C1968T	T245A							0.98332	1856251	38	175732	0.02
Al-Shahib_et_al_2016	SAMEA2155493	emm3.1	A-C5	15	PBP2x.4	A733G,A1011G,T1017C,G1104A,C1143T,A1602G,C1968T	T245A							0.9835	1853149	34	170659	0.02
Al-Shahib_et_al_2016	SAMEA2155634	emm3.1	A-C5	315	PBP2x.4	A733G,A1011G,T1017C,G1104A,C1143T,A1602G,C1968T	T245A							0.9831	1854381	40	170461	0.02
Al-Shahib_et_al_2016	SAMEA2156272	emm3.1	A-C5	315	PBP2x.4	A733G,A1011G,T1017C,G1104A,C1143T,A1602G,C1968T	T245A							0.98359	1855075	39	138426	0.02
Al-Shahib_et_al_2016	SAMEA2156677	emm3.1	A-C5	315	PBP2x.4	A733G,A1011G,T1017C,G1104A,C1143T,A1602G,C1968T	T245A							0.98319	1852696	32	175733	0.02
Al-Shahib_et_al_2016	SAMEA2156790	emm3.1	A-C5	15	PBP2x.4	A733G,A1011G,T1017C,G1104A,C1143T,A1602G,C1968T	T245A							0.98396	1853036	37	170754	0.02
Al-Shahib_et_al_2016	SAMEA2156927	emm3.1	A-C5	15	PBP2x.4	A733G,A1011G,T1017C,G1104A,C1143T,A1602G,C1968T	T245A							0.9835	1855126	41	138611	0.02
Al-Shahib_et_al_2016	SAMEA2157264	emm3.1	A-C5	315	PBP2x.4	A733G,A1011G,T1017C,G1104A,C1143T,A1602G,C1968T	T245A							0.98356	1853846	35	170769	0.02
Al-Shahib_et_al_2016	SAMEA2157305	emm3.1	A-C5	315	PBP2x.4	A733G,A1011G,T1017C,G1104A,C1143T,A1602G,C1968T	T245A							0.98438	1853941	37	165317	0.02
Al-Shahib_et_al_2016	SAMEA2157374	emm3.1	A-C5	15	PBP2x.4	A733G,A1011G,T1017C,G1104A,C1143T,A1602G,C1968T	T245A			1	100	.	.	0.95348	1946260	36	170503	0.03
Al-Shahib_et_al_2016	SAMEA2157377	emm3.1	A-C5	315	PBP2x.4	A733G,A1011G,T1017C,G1104A,C1143T,A1602G,C1968T	T245A							0.98829	1817541	24	187695	0.02
Al-Shahib_et_al_2016	SAMEA2157427	emm3.1	A-C5	15	PBP2x.4	A733G,A1011G,T1017C,G1104A,C1143T,A1602G,C1968T	T245A							0.98308	1856915	36	175733	0.02
Al-Shahib_et_al_2016	SAMEA2157785	emm3.4	A-C5	315	PBP2x.4	A733G,A1011G,T1017C,G1104A,C1143T,A1602G,C1968T	T245A							0.98799	1780456	23	187841	0.03
Al-Shahib_et_al_2016	SAMEA2158075	emm3.1	A-C5	406	PBP2x.4	A733G,A1011G,T1017C,G1104A,C1143T,A1602G,C1968T	T245A							0.98622	1854056	40	138427	0.02
Al-Shahib_et_al_2016	SAMEA2158356	emm3.1	A-C5	15	PBP2x.4	A733G,A1011G,T1017C,G1104A,C1143T,A1602G,C1968T	T245A							0.9837	1855162	34	138414	0.02
Al-Shahib_et_al_2016	SAMEA2158388	emm3.1	A-C5	15	PBP2x.4	A733G,A1011G,T1017C,G1104A,C1143T,A1602G,C1968T	T245A							0.98419	1862869	46	138687	0.07
Al-Shahib_et_al_2016	SAMEA2158422	emm3.1	A-C5	315	PBP2x.4	A733G,A1011G,T1017C,G1104A,C1143T,A1602G,C1968T	T245A							0.9835	1855033	35	175733	0.02
Al-Shahib_et_al_2016	SAMEA2158929	emm3.86	A-C5	406	PBP2x.4	A733G,A1011G,T1017C,G1104A,C1143T,A1602G,C1968T	T245A							0.98552	1853577	35	170666	0.02
Al-Shahib_et_al_2016	SAMEA2159293	emm3.1	A-C5	315	PBP2x.4	A733G,A1011G,T1017C,G1104A,C1143T,A1602G,C1968T	T245A							0.98368	1853786	40	138457	0.02
Al-Shahib_et_al_2016	SAMEA2159395	emm3.1	A-C5	315	PBP2x.4	A733G,A1011G,T1017C,G1104A,C1143T,A1602G,C1968T	T245A							0.98351	1853683	37	170521	0.02
Al-Shahib_et_al_2016	SAMEA2159571	emm3.1	A-C5	406	PBP2x.4	A733G,A1011G,T1017C,G1104A,C1143T,A1602G,C1968T	T245A							0.98585	1851646	37	138426	0.03
Al-Shahib_et_al_2016	SAMEA2159788	emm3.1	A-C5	406	PBP2x.4	A733G,A1011G,T1017C,G1104A,C1143T,A1602G,C1968T	T245A							0.98639	1854487	38	138427	0.02
Al-Shahib_et_al_2016	SAMEA2159852	emm3.1	A-C5	15	PBP2x.4	A733G,A1011G,T1017C,G1104A,C1143T,A1602G,C1968T	T245A							0.98367	1862235	40	175721	0.07
Al-Shahib_et_al_2016	SAMEA2159883	emm3.93	A-C5	315	PBP2x.5	A733G,C735T,A1011G,T1017C,G1104A,C1143T,A1602G,C1968T	T245A							0.98312	1853741	34	170770	0.02
Al-Shahib_et_al_2016	SAMEA2160599	emm3.1	A-C5	315	PBP2x.4	A733G,A1011G,T1017C,G1104A,C1143T,A1602G,C1968T	T245A							0.98367	1855788	42	138412	0.02
Al-Shahib_et_al_2016	SAMEA2160903	emm3.99	A-C5	315	PBP2x.4	A733G,A1011G,T1017C,G1104A,C1143T,A1602G,C1968T	T245A							0.98266	1855126	41	170502	0.02
Al-Shahib_et_al_2016	SAMEA2160996	emm3.27	A-C5	15	PBP2x.4	A733G,A1011G,T1017C,G1104A,C1143T,A1602G,C1968T	T245A							0.98336	1854435	34	138428	0.02
Al-Shahib_et_al_2016	SAMEA2161098	emm3.1	A-C5	15	PBP2x.4	A733G,A1011G,T1017C,G1104A,C1143T,A1602G,C1968T	T245A							0.98339	1854750	41	138457	0.02
Al-Shahib_et_al_2016	SAMEA2161416	emm3.1	A-C5	15	PBP2x.4	A733G,A1011G,T1017C,G1104A,C1143T,A1602G,C1968T	T245A							0.98304	1852587	34	138427	0.02
Al-Shahib_et_al_2016	SAMEA2161528	emm3.1	A-C5	406	PBP2x.4	A733G,A1011G,T1017C,G1104A,C1143T,A1602G,C1968T	T245A							0.9861	1854863	36	133839	0.02
Al-Shahib_et_al_2016	SAMEA2161665	emm3.35	A-C5	315	PBP2x.4	A733G,A1011G,T1017C,G1104A,C1143T,A1602G,C1968T	T245A							0.9832	1855876	39	170778	0.02
Al-Shahib_et_al_2016	SAMEA2161909	emm3.1	A-C5	315	PBP2x.4	A733G,A1011G,T1017C,G1104A,C1143T,A1602G,C1968T	T245A							0.98399	1853106	35	138427	0.02
Al-Shahib_et_al_2016	SAMEA2162040	emm3.1	A-C5	15	PBP2x.4	A733G,A1011G,T1017C,G1104A,C1143T,A1602G,C1968T	T245A							0.9833	1854264	37	170769	0.02
Al-Shahib_et_al_2016	SAMEA2162282	emm3.19	A-C5	15	PBP2x.4	A733G,A1011G,T1017C,G1104A,C1143T,A1602G,C1968T	T245A	M408I						0.98787	1872433	41	187815	0.02
Al-Shahib_et_al_2016	SAMEA2162638	emm3.1	A-C5	315	PBP2x.4	A733G,A1011G,T1017C,G1104A,C1143T,A1602G,C1968T	T245A							0.98387	1854335	40	138397	0.02
Al-Shahib_et_al_2016	SAMEA2163034	emm3.1	A-C5	15	PBP2x.4	A733G,A1011G,T1017C,G1104A,C1143T,A1602G,C1968T	T245A							0.97885	1873028	44	171275	0.09
Al-Shahib_et_al_2016	SAMEA2163220	emm3.1	A-C5	406	PBP2x.4	A733G,A1011G,T1017C,G1104A,C1143T,A1602G,C1968T	T245A							0.98529	1853843	36	170960	0.02
Al-Shahib_et_al_2016	SAMEA2163588	emm3.123	A-C5	315	PBP2x.4	A733G,A1011G,T1017C,G1104A,C1143T,A1602G,C1968T	T245A							0.98759	1818045	30	175732	0.02
Al-Shahib_et_al_2016	SAMEA755121	emm3.1	A-C5	315	PBP2x.4	A733G,A1011G,T1017C,G1104A,C1143T,A1602G,C1968T	T245A							0.98356	1849882	31	175485	0.02
Al-Shahib_et_al_2016	SAMEA755122	emm3.1	A-C5	315	PBP2x.4	A733G,A1011G,T1017C,G1104A,C1143T,A1602G,C1968T	T245A							0.98338	1852204	31	170660	0.02
Al-Shahib_et_al_2016	SAMEA755123	emm3.1	A-C5	315	PBP2x.4	A733G,A1011G,T1017C,G1104A,C1143T,A1602G,C1968T	T245A							0.98704	1816252	27	187622	0.03
Al-Shahib_et_al_2016	SAMEA755124	emm3.1	A-C5	315	PBP2x.4	A733G,A1011G,T1017C,G1104A,C1143T,A1602G,C1968T	T245A							0.98305	1852019	30	175485	0.02
Al-Shahib_et_al_2016	SAMEA755125	emm3.1	A-C5	315	PBP2x.4	A733G,A1011G,T1017C,G1104A,C1143T,A1602G,C1968T	T245A							0.98419	1851880	32	170101	0.02
Al-Shahib_et_al_2016	SAMEA755126	emm3.1	A-C5	315	PBP2x.4	A733G,A1011G,T1017C,G1104A,C1143T,A1602G,C1968T	T245A							0.98272	1852102	28	175679	0.02
Al-Shahib_et_al_2016	SAMEA755127	emm3.1	A-C5	315	PBP2x.4	A733G,A1011G,T1017C,G1104A,C1143T,A1602G,C1968T	T245A							0.98332	1849799	35	170431	0.02
Al-Shahib_et_al_2016	SAMEA755128	emm3.1	A-C5	315	PBP2x.4	A733G,A1011G,T1017C,G1104A,C1143T,A1602G,C1968T	T245A							0.98408	1850737	34	170101	0.02
Al-Shahib_et_al_2016	SAMEA755129	emm3.1	A-C5	315	PBP2x.4	A733G,A1011G,T1017C,G1104A,C1143T,A1602G,C1968T	T245A							0.9874	1814349	29	170543	0.02
Al-Shahib_et_al_2016	SAMEA755130	emm3.1	A-C5	315	PBP2x.107	A733G,A1011G,T1017C,G1104A,C1143T,A1602G,C1946T,C1968T	T245A, T649I							0.98305	1851340	30	169984	0.02
Al-Shahib_et_al_2016	SAMEA755131	emm3.1	A-C5	315	PBP2x.4	A733G,A1011G,T1017C,G1104A,C1143T,A1602G,C1968T	T245A							0.987	1815370	28	187693	0.03
Al-Shahib_et_al_2016	SAMEA755132	emm3.1	A-C5	315	PBP2x.4	A733G,A1011G,T1017C,G1104A,C1143T,A1602G,C1968T	T245A							0.98661	1816770	28	187635	0.03
Al-Shahib_et_al_2016	SAMEA755133	emm3.1	A-C5	315	PBP2x.4	A733G,A1011G,T1017C,G1104A,C1143T,A1602G,C1968T	T245A							0.98274	1851545	27	175486	0.03
Al-Shahib_et_al_2016	SAMEA755134	emm3.1	A-C5	315	PBP2x.4	A733G,A1011G,T1017C,G1104A,C1143T,A1602G,C1968T	T245A							0.98707	1779377	23	187635	0.03
Al-Shahib_et_al_2016	SAMEA755135	emm3.35	A-C5	315	PBP2x.4	A733G,A1011G,T1017C,G1104A,C1143T,A1602G,C1968T	T245A							0.98365	1852313	30	175486	0.02
Al-Shahib_et_al_2016	SAMEA755136	emm3.1	A-C5	315	PBP2x.4	A733G,A1011G,T1017C,G1104A,C1143T,A1602G,C1968T	T245A		S67F					0.98319	1850539	33	170442	0.02
Al-Shahib_et_al_2016	SAMEA755137	emm3.1	A-C5	315	PBP2x.4	A733G,A1011G,T1017C,G1104A,C1143T,A1602G,C1968T	T245A							0.9828	1851714	31	175485	0.02
Al-Shahib_et_al_2016	SAMEA755138	emm3.1	A-C5	315	PBP2x.4	A733G,A1011G,T1017C,G1104A,C1143T,A1602G,C1968T	T245A							0.98205	1852761	31	170543	0.02
Al-Shahib_et_al_2016	SAMEA755139	emm3.1	A-C5	315	PBP2x.4	A733G,A1011G,T1017C,G1104A,C1143T,A1602G,C1968T	T245A							0.97446	1873705	46	170543	0.02
Al-Shahib_et_al_2016	SAMEA755140	emm3.1	A-C5	315	PBP2x.4	A733G,A1011G,T1017C,G1104A,C1143T,A1602G,C1968T	T245A	V55M						0.98335	1850759	32	170442	0.02
Al-Shahib_et_al_2016	SAMEA755141	emm3.1	A-C5	315	PBP2x.107	A733G,A1011G,T1017C,G1104A,C1143T,A1602G,C1946T,C1968T	T245A, T649I							0.98322	1848762	30	170425	0.02
Al-Shahib_et_al_2016	SAMEA755142	emm3.1	A-C5	315	PBP2x.4	A733G,A1011G,T1017C,G1104A,C1143T,A1602G,C1968T	T245A							0.98644	1816252	29	187749	0.03
Al-Shahib_et_al_2016	SAMEA755143	emm3.1	A-C5	315	PBP2x.4	A733G,A1011G,T1017C,G1104A,C1143T,A1602G,C1968T	T245A							0.98765	1814246	30	187592	0.02
