## Supplementary Table 4 for "Diversity of penicillin-binding protein 2x in *Streptococcus pyogenes* from England and Wales, 2001 to 2015"

### Sheet: Sheet1
Supplementary Table 4. Genotypes of 85 S. pyogenes emm89 isolates from the UK.
Dataset	Read_accession	emm_type	ST	PBP2x.#	pbp2x_DNA	PBP2x_aa	GyrA	ParC	# of AMR genes	tet(M)	Bracken_species_%_trimed reads (%)	draft assembly length (>500bp)	no. of contigs (>500bp)	N50 (>500bp)	checkM2 contamination
Turner_et_al_2015	ERR485686	emm89.0	101	PBP2x.12	C601T,A1011G,T1017C,G1104A,C1404T,G1685C,C1719T,C1968T,A2145G	S562T	A812D	D91N,S140P,E369G			0.9745	1840454	26	113114	0.06
Turner_et_al_2015	ERR485687	emm89.0	101	PBP2x.12	C601T,A1011G,T1017C,G1104A,C1404T,G1685C,C1719T,C1968T,A2145G	S562T	A812D	D91N,S140P,E369G			0.97914	1812409	25	143388	0.06
Turner_et_al_2015	ERR485688	emm89.0	101	PBP2x.12	C601T,A1011G,T1017C,G1104A,C1404T,G1685C,C1719T,C1968T,A2145G	S562T	A812D	D91N,S140P,E369G			0.98832	1809085	28	156122	0.15
Turner_et_al_2015	ERR485689	emm89.0	101	PBP2x.12	C601T,A1011G,T1017C,G1104A,C1404T,G1685C,C1719T,C1968T,A2145G	S562T	A812D	D91N,S140P,E369G			0.98651	1773081	25	145783	0.05
Turner_et_al_2015	ERR485691	emm89.0	101	PBP2x.12	C601T,A1011G,T1017C,G1104A,C1404T,G1685C,C1719T,C1968T,A2145G	S562T	A812D	D91N,S140P,E369G			0.97386	1806877	25	113644	0.06
Turner_et_al_2015	ERR485694	emm89.0	101	PBP2x.12	C601T,A1011G,T1017C,G1104A,C1404T,G1685C,C1719T,C1968T,A2145G	S562T	A812D	D91N,S140P,E369G			0.98135	1804555	25	113113	0.04
Turner_et_al_2015	ERR485695	emm89.0	101	PBP2x.12	C601T,A1011G,T1017C,G1104A,C1404T,G1685C,C1719T,C1968T,A2145G	S562T	A638V,A812D	D91N,S140P,E369G			0.97841	1773815	21	145877	0.05
Turner_et_al_2015	ERR485696	emm89.0	101	PBP2x.12	C601T,A1011G,T1017C,G1104A,C1404T,G1685C,C1719T,C1968T,A2145G	S562T	A812D	D91N,S140P,E369G			0.94827	1885137	25	113644	0.06
Turner_et_al_2015	ERR485697	emm89.0	101	PBP2x.12	C601T,A1011G,T1017C,G1104A,C1404T,G1685C,C1719T,C1968T,A2145G	S562T	A812D	D91N,S140P,E369G			0.98682	1713019	18	156036	0.03
Turner_et_al_2015	ERR485698	emm89.0	101	PBP2x.12	C601T,A1011G,T1017C,G1104A,C1404T,G1685C,C1719T,C1968T,A2145G	S562T	A812D	D91N,S140P,E369G	1	100	0.97992	1771314	21	144020	0.02
Turner_et_al_2015	ERR485699	emm89.0	101	PBP2x.12	C601T,A1011G,T1017C,G1104A,C1404T,G1685C,C1719T,C1968T,A2145G	S562T	A812D	D91N,S140P,E369G			0.97754	1775468	21	145876	0.05
Turner_et_al_2015	ERR485700	emm89.0	101	PBP2x.12	C601T,A1011G,T1017C,G1104A,C1404T,G1685C,C1719T,C1968T,A2145G	S562T	A812D	D91N,S140P,E369G			0.9839	1738023	19	156051	0.05
Turner_et_al_2015	ERR485702	emm89.0	101	PBP2x.12	C601T,A1011G,T1017C,G1104A,C1404T,G1685C,C1719T,C1968T,A2145G	S562T	A812D	D91N,S140P,E369G			0.98591	1768163	22	149887	0.04
Turner_et_al_2015	ERR485703	emm89.0	101	PBP2x.12	C601T,A1011G,T1017C,G1104A,C1404T,G1685C,C1719T,C1968T,A2145G	S562T	A812D	D91N,S140P,E369G			0.9791	1774279	21	145877	0.05
Turner_et_al_2015	ERR485704	emm89.0	101	PBP2x.12	C601T,A1011G,T1017C,G1104A,C1404T,G1685C,C1719T,C1968T,A2145G	S562T	A812D	D91N,S140P,I356T,E369G			0.9729	1807682	24	113114	0.06
Turner_et_al_2015	ERR485706	emm89.0	101	PBP2x.12	C601T,A1011G,T1017C,G1104A,C1404T,G1685C,C1719T,C1968T,A2145G	S562T	A812D	D91N,S140P,E369G			0.9747	1808223	24	113644	0.05
Turner_et_al_2015	ERR485707	emm89.0	101	PBP2x.12	C601T,A1011G,T1017C,G1104A,C1404T,G1685C,C1719T,C1968T,A2145G	S562T	A812D	D91N,S140P,E369G			0.98512	1794342	23	156036	0.03
Turner_et_al_2015	ERR485708	emm89.0	101	PBP2x.12	C601T,A1011G,T1017C,G1104A,C1404T,G1685C,C1719T,C1968T,A2145G	S562T	A812D	D91N,S140P,E369G			0.98729	1750260	30	156103	0.05
Turner_et_al_2015	ERR485709	emm89.0	101	PBP2x.12	C601T,A1011G,T1017C,G1104A,C1404T,G1685C,C1719T,C1968T,A2145G	S562T	A812D	D91N,S140P,E369G			0.97949	1811994	30	145534	0.05
Turner_et_al_2015	ERR485710	emm89.0	101	PBP2x.12	C601T,A1011G,T1017C,G1104A,C1404T,G1685C,C1719T,C1968T,A2145G	S562T	A812D	D91N,S140P,E369G			0.9746	1842609	24	162990	0.06
Turner_et_al_2015	ERR485711	emm89.0	101	PBP2x.12	C601T,A1011G,T1017C,G1104A,C1404T,G1685C,C1719T,C1968T,A2145G	S562T	A812D	D91N,S140P,E369G			0.9877	1747598	25	144760	0.05
Turner_et_al_2015	ERR485712	emm89.0	101	PBP2x.12	C601T,A1011G,T1017C,G1104A,C1404T,G1685C,C1719T,C1968T,A2145G	S562T	A812D	D91N,S140P,E369G	1	100	0.9859	1704728	19	162985	0.03
Turner_et_al_2015	ERR485714	emm89.0	101	PBP2x.12	C601T,A1011G,T1017C,G1104A,C1404T,G1685C,C1719T,C1968T,A2145G	S562T	A812D	D91N,S140P,E369G			0.97796	1773089	22	145877	0.08
Turner_et_al_2015	ERR485715	emm89.0	101	PBP2x.12	C601T,A1011G,T1017C,G1104A,C1404T,G1685C,C1719T,C1968T,A2145G	S562T	A812D	D91N,S140P,E369G			0.9782	1774671	20	145877	0.05
Turner_et_al_2015	ERR485716	emm89.0	101	PBP2x.12	C601T,A1011G,T1017C,G1104A,C1404T,G1685C,C1719T,C1968T,A2145G	S562T	A812D	D91N,S140P,E369G			0.98715	1713697	19	116073	0.03
Turner_et_al_2015	ERR485717	emm89.0	101	PBP2x.12	C601T,A1011G,T1017C,G1104A,C1404T,G1685C,C1719T,C1968T,A2145G	S562T	A812D	D91N,S140P,E369G			0.97717	1773994	20	145877	0.05
Turner_et_al_2015	ERR485718	emm89.0	101	PBP2x.12	C601T,A1011G,T1017C,G1104A,C1404T,G1685C,C1719T,C1968T,A2145G	S562T	A812D	D91N,S140P,E369G			0.97741	1845390	29	109537	0.14
Turner_et_al_2015	ERR485719	emm89.0	101	PBP2x.12	C601T,A1011G,T1017C,G1104A,C1404T,G1685C,C1719T,C1968T,A2145G	S562T	A812D	D91N,S140P,E369G			0.97798	1845393	34	112813	0.14
Turner_et_al_2015	ERR485720	emm89.0	101	PBP2x.12	C601T,A1011G,T1017C,G1104A,C1404T,G1685C,C1719T,C1968T,A2145G	S562T	A812D	D91N,S140P,E369G			0.97781	1774599	20	162906	0.05
Turner_et_al_2015	ERR485722	emm89.0	101	PBP2x.104	C601T,A1011G,T1017C,G1104A,C1404T,G1685C,C1719T,C1968T,C2108T,A2145G	S562T,S725F	I46V,A700V,A812D	D91N,S140P,E369G			0.9815	1735651	23	156035	0.03
Turner_et_al_2015	ERR485723	emm89.0	101	PBP2x.12	C601T,A1011G,T1017C,G1104A,C1404T,G1685C,C1719T,C1968T,A2145G	S562T	A812D	D91N,S140P,E369G			0.98633	1729619	17	162988	0.04
Turner_et_al_2015	ERR485724	emm89.0	101	PBP2x.12	C601T,A1011G,T1017C,G1104A,C1404T,G1685C,C1719T,C1968T,A2145G	S562T	A812D	D91N,S140P,E369G			0.98755	1796795	31	143536	0.03
Turner_et_al_2015	ERR485725	emm89.0	101	PBP2x.12	C601T,A1011G,T1017C,G1104A,C1404T,G1685C,C1719T,C1968T,A2145G	S562T	A812D	D91N,S140P,E369G			0.98739	1713012	19	156035	0.03
Turner_et_al_2015	ERR485726	emm89.0	101	PBP2x.12	C601T,A1011G,T1017C,G1104A,C1404T,G1685C,C1719T,C1968T,A2145G	S562T	A812D	D91N,S140P,E369G			0.97094	1805539	34	109435	0.12
Turner_et_al_2015	ERR485727	emm89.0	101	PBP2x.12	C601T,A1011G,T1017C,G1104A,C1404T,G1685C,C1719T,C1968T,A2145G	S562T	A812D	D91N,S140P,E369G			0.98024	1734880	23	156027	0.03
Turner_et_al_2015	ERR485728	emm89.0	101	PBP2x.12	C601T,A1011G,T1017C,G1104A,C1404T,G1685C,C1719T,C1968T,A2145G	S562T	A812D	D91N,S140P,E369G			0.9871	1712332	21	120006	0.03
Turner_et_al_2015	ERR485729	emm89.0	101	PBP2x.12	C601T,A1011G,T1017C,G1104A,C1404T,G1685C,C1719T,C1968T,A2145G	S562T	A812D	D91N,S140P,E369G			0.97892	1811905	32	145112	0.05
Turner_et_al_2015	ERR485730	emm89.0	791	PBP2x.12	C601T,A1011G,T1017C,G1104A,C1404T,G1685C,C1719T,C1968T,A2145G	S562T	A812D	D91N,S140P,E369G			0.98642	1712804	17	156035	0.03
Turner_et_al_2015	ERR485731	emm89.0	101	PBP2x.105	C601T,A1011G,T1017C,G1104A,C1404T,G1685C,C1719T,C1968T,A2145G,C2174T	S562T	A812D	D91N,S140P,E369G			0.9875	1713374	17	162990	0.03
Turner_et_al_2015	ERR485732	emm89.0	101	PBP2x.12	C601T,A1011G,T1017C,G1104A,C1404T,G1685C,C1719T,C1968T,A2145G	S562T	A812D	D91N,S140P,E369G			0.98823	1713527	17	156038	0.03
Turner_et_al_2015	ERR485733	emm89.0	101	PBP2x.12	C601T,A1011G,T1017C,G1104A,C1404T,G1685C,C1719T,C1968T,A2145G	S562T	A812D	D91N,S140P,E369G			0.97288	1846430	24	109480	0.06
Turner_et_al_2015	ERR485734	emm89.0	101	PBP2x.12	C601T,A1011G,T1017C,G1104A,C1404T,G1685C,C1719T,C1968T,A2145G	S562T	A812D	D91N,S140P,E369G			0.9875	1712398	18	156036	0.03
Turner_et_al_2015	ERR485735	emm89.0	101	PBP2x.12	C601T,A1011G,T1017C,G1104A,C1404T,G1685C,C1719T,C1968T,A2145G	S562T	A812D	D91N,S140P,E369G	1	100	0.98509	1730917	16	174078	0.02
Turner_et_al_2015	ERR485736	emm89.0	101	PBP2x.12	C601T,A1011G,T1017C,G1104A,C1404T,G1685C,C1719T,C1968T,A2145G	S562T	A812D	D91N,S140P,E369G			0.98686	1713460	18	155951	0.03
Turner_et_al_2015	ERR485737	emm89.0	101	PBP2x.12	C601T,A1011G,T1017C,G1104A,C1404T,G1685C,C1719T,C1968T,A2145G	S562T	A812D	D91N,S140P,E369G			0.98753	1817199	39	108182	0.07
Turner_et_al_2015	ERR485738	emm89.0	793	PBP2x.12	C601T,A1011G,T1017C,G1104A,C1404T,G1685C,C1719T,C1968T,A2145G	S562T	A812D	D91N,S140P,E369G			0.98492	1714438	19	158880	0.03
Turner_et_al_2015	ERR485739	emm89.0	791	PBP2x.12	C601T,A1011G,T1017C,G1104A,C1404T,G1685C,C1719T,C1968T,A2145G	S562T	A812D	D91N,S140P,E369G			0.98725	1713029	18	156035	0.03
Turner_et_al_2015	ERR485740	emm89.0	101	PBP2x.12	C601T,A1011G,T1017C,G1104A,C1404T,G1685C,C1719T,C1968T,A2145G	S562T	A812D	D91N,S140P,E369G			0.98706	1713492	17	156036	0.03
Turner_et_al_2015	ERR485741	emm89.0	101	PBP2x.12	C601T,A1011G,T1017C,G1104A,C1404T,G1685C,C1719T,C1968T,A2145G	S562T	A812D	D91N,S140P,E369G			0.94609	1775477	22	157068	0.03
Turner_et_al_2015	ERR485742	emm89.0	101	PBP2x.12	C601T,A1011G,T1017C,G1104A,C1404T,G1685C,C1719T,C1968T,A2145G	S562T	A812D	D91N,S140P,E369G			0.98766	1712212	19	156035	0.03
Turner_et_al_2015	ERR485743	emm89.0	101	PBP2x.12	C601T,A1011G,T1017C,G1104A,C1404T,G1685C,C1719T,C1968T,A2145G	S562T	A812D	D91N,S140P,E369G			0.98564	1782711	24	145877	0.05
Turner_et_al_2015	ERR485744	emm89.0	101	PBP2x.12	C601T,A1011G,T1017C,G1104A,C1404T,G1685C,C1719T,C1968T,A2145G	S562T	A812D	D91N,S140P,E369G			0.97985	1804430	25	113113	0.04
Turner_et_al_2015	ERR485746	emm89.0	101	PBP2x.12	C601T,A1011G,T1017C,G1104A,C1404T,G1685C,C1719T,C1968T,A2145G	S562T	A812D	D91N,S140P,E369G			0.98685	1713552	18	156036	0.03
Turner_et_al_2015	ERR485747	emm89.0	101	PBP2x.12	C601T,A1011G,T1017C,G1104A,C1404T,G1685C,C1719T,C1968T,A2145G	S562T	A812D	D91N,S140P,E369G			0.978	1770143	23	145877	0.05
Turner_et_al_2015	ERR485748	emm89.0	101	PBP2x.12	C601T,A1011G,T1017C,G1104A,C1404T,G1685C,C1719T,C1968T,A2145G	S562T	A812D	D91N,S140P,E369G			0.98596	1712687	17	156036	0.03
Turner_et_al_2015	ERR485749	emm89.0	101	PBP2x.12	C601T,A1011G,T1017C,G1104A,C1404T,G1685C,C1719T,C1968T,A2145G	S562T	A812D	D91N,S140P,E369G			0.96262	1775268	19	115937	0.02
Turner_et_al_2015	ERR485750	emm89.0	101	PBP2x.12	C601T,A1011G,T1017C,G1104A,C1404T,G1685C,C1719T,C1968T,A2145G	S562T	A812D	D91N,S140P,E369G			0.98123	1735476	22	156035	0.03
Turner_et_al_2015	ERR485751	emm89.0	101	PBP2x.12	C601T,A1011G,T1017C,G1104A,C1404T,G1685C,C1719T,C1968T,A2145G	S562T	A812D	D91N,S140P,E369G			0.98772	1713294	16	162990	0.03
Turner_et_al_2015	ERR485753	emm89.0	101	PBP2x.12	C601T,A1011G,T1017C,G1104A,C1404T,G1685C,C1719T,C1968T,A2145G	S562T	A812D	D91N,S140P,E369G			0.98761	1711889	20	116063	0.03
Turner_et_al_2015	ERR485754	emm89.0	101	PBP2x.12	C601T,A1011G,T1017C,G1104A,C1404T,G1685C,C1719T,C1968T,A2145G	S562T	A812D	D91N,S140P,E369G			0.98769	1712849	17	162888	0.03
Turner_et_al_2015	ERR485755	emm89.0	101	PBP2x.12	C601T,A1011G,T1017C,G1104A,C1404T,G1685C,C1719T,C1968T,A2145G	S562T	A812D	D91N,S140P,E369G			0.98794	1807989	29	143533	0.04
Turner_et_al_2015	ERR485756	emm89.0	101	PBP2x.12	C601T,A1011G,T1017C,G1104A,C1404T,G1685C,C1719T,C1968T,A2145G	S562T	A812D	D91N,S140P,E369G			0.98688	1727968	17	156036	0.03
Turner_et_al_2015	ERR485757	emm89.0	101	PBP2x.12	C601T,A1011G,T1017C,G1104A,C1404T,G1685C,C1719T,C1968T,A2145G	S562T	A812D	D91N,S140P,E369G			0.98806	1724027	21	116036	0.03
Turner_et_al_2015	ERR485758	emm89.0	101	PBP2x.12	C601T,A1011G,T1017C,G1104A,C1404T,G1685C,C1719T,C1968T,A2145G	S562T	A812D	D91N,S140P,E369G			0.98575	1753049	23	143536	0.03
Turner_et_al_2015	ERR485759	emm89.0	101	PBP2x.12	C601T,A1011G,T1017C,G1104A,C1404T,G1685C,C1719T,C1968T,A2145G	S562T	A812D	D91N,S140P,E369G			0.98146	1735619	22	156035	0.04
Turner_et_al_2015	ERR485760	emm89.0	101	PBP2x.12	C601T,A1011G,T1017C,G1104A,C1404T,G1685C,C1719T,C1968T,A2145G	S562T	A812D	D91N,S140P,E369G			0.98724	1712493	19	156035	0.03
Turner_et_al_2015	ERR485761	emm89.0	101	PBP2x.12	C601T,A1011G,T1017C,G1104A,C1404T,G1685C,C1719T,C1968T,A2145G	S562T	A812D	D91N,S140P,E369G			0.9865	1723959	21	116036	0.03
Turner_et_al_2015	ERR485762	emm89.0	101	PBP2x.12	C601T,A1011G,T1017C,G1104A,C1404T,G1685C,C1719T,C1968T,A2145G	S562T	A812D	D91N,S140P,E369G			0.987	1713574	17	156036	0.03
Turner_et_al_2015	ERR485763	emm89.0	101	PBP2x.12	C601T,A1011G,T1017C,G1104A,C1404T,G1685C,C1719T,C1968T,A2145G	S562T	A812D	D91N,S140P,E369G			0.98642	1771338	43	155853	0.03
Turner_et_al_2015	ERR485764	emm89.0	101	PBP2x.12	C601T,A1011G,T1017C,G1104A,C1404T,G1685C,C1719T,C1968T,A2145G	S562T	A812D	D91N,S140P,E369G			0.98642	1824256	23	145877	0.08
Turner_et_al_2015	ERR485765	emm89.0	101	PBP2x.12	C601T,A1011G,T1017C,G1104A,C1404T,G1685C,C1719T,C1968T,A2145G	S562T	A812D	D91N,S140P,E369G			0.98503	1752161	26	156037	0.03
Turner_et_al_2015	ERR485766	emm89.0	101	PBP2x.12	C601T,A1011G,T1017C,G1104A,C1404T,G1685C,C1719T,C1968T,A2145G	S562T	A812D	D91N,S140P,E369G			0.98323	1738136	21	155968	0.02
Turner_et_al_2015	ERR485767	emm89.0	101	PBP2x.12	C601T,A1011G,T1017C,G1104A,C1404T,G1685C,C1719T,C1968T,A2145G	S562T	A812D	D91N,S140P,E369G			0.98744	1713190	15	162990	0.03
Turner_et_al_2015	ERR485768	emm89.0	101	PBP2x.12	C601T,A1011G,T1017C,G1104A,C1404T,G1685C,C1719T,C1968T,A2145G	S562T	A812D	D91N,S140P,E369G			0.98745	1794259	31	159749	0.03
Turner_et_al_2015	ERR485769	emm89.0	101	PBP2x.12	C601T,A1011G,T1017C,G1104A,C1404T,G1685C,C1719T,C1968T,A2145G	S562T	A812D	D91N,S140P,E369G			0.9816	1806390	34	134521	0.03
Turner_et_al_2015	ERR485770	emm89.0	101	PBP2x.12	C601T,A1011G,T1017C,G1104A,C1404T,G1685C,C1719T,C1968T,A2145G	S562T	A812D	D91N,S140P,E369G			0.98052	1756108	23	144021	0.03
Turner_et_al_2015	ERR485772	emm89.0	101	PBP2x.12	C601T,A1011G,T1017C,G1104A,C1404T,G1685C,C1719T,C1968T,A2145G	S562T	A812D	D91N,S140P,E369G			0.98676	1713170	17	155853	0.03
Turner_et_al_2015	ERR485773	emm89.0	802	PBP2x.12	C601T,A1011G,T1017C,G1104A,C1404T,G1685C,C1719T,C1968T,A2145G	S562T	A812D	D91N,S140P,E369G			0.98126	1710572	19	116028	0.03
Turner_et_al_2015	ERR485775	emm89.0	101	PBP2x.12	C601T,A1011G,T1017C,G1104A,C1404T,G1685C,C1719T,C1968T,A2145G	S562T	A812D	D91N,S140P,E369G			0.98783	1711947	19	156035	0.03
Turner_et_al_2015	ERR485776	emm89.0	101	PBP2x.12	C601T,A1011G,T1017C,G1104A,C1404T,G1685C,C1719T,C1968T,A2145G	S562T	A812D	D91N,S140P,E369G			0.96236	1718877	17	162905	0.04
Turner_et_al_2015	ERR485777	emm89.0	101	PBP2x.12	C601T,A1011G,T1017C,G1104A,C1404T,G1685C,C1719T,C1968T,A2145G	S562T	A812D	D91N,S140P,E369G			0.98826	1713525	18	156168	0.03
Turner_et_al_2015	ERR485824	emm89.0	101	PBP2x.12	C601T,A1011G,T1017C,G1104A,C1404T,G1685C,C1719T,C1968T,A2145G	S562T	A812D	D91N,S140P,E369G			0.98692	1712292	19	156035	0.03
Turner_et_al_2015	ERR485827	emm89.0	101	PBP2x.12	C601T,A1011G,T1017C,G1104A,C1404T,G1685C,C1719T,C1968T,A2145G	S562T	A812D	D91N,S140P,E369G			0.98516	1783290	24	145877	0.05
Turner_et_al_2015	ERR485871	emm89.0	101	PBP2x.12	C601T,A1011G,T1017C,G1104A,C1404T,G1685C,C1719T,C1968T,A2145G	S562T	A812D	D91N,S140P,E369G			0.9842	1738671	16	156056	0.04
Turner_et_al_2015	ERR485872	emm89.0	101	PBP2x.12	C601T,A1011G,T1017C,G1104A,C1404T,G1685C,C1719T,C1968T,A2145G	S562T	A812D	D91N,S140P,E369G			0.98529	1714240	18	155852	0.03
