## Supplementary Table 5 for "Diversity of penicillin-binding protein 2x in *Streptococcus pyogenes* from England and Wales, 2001 to 2015"

### Sheet: Sheet1
Supplementary Table 5. Frequency of pbp2x mutations across residues.
Residue	Count	Domain	α	β	β - α	P(α>β)	P(α<β)
1	0	None	2.811	0.39	-2.421	0.631	0.308
2	0	None	7.501	0.487	-7.014	0.866	0.106
3	0	None	0.91	0.444	-0.467	0.571	0.363
4	0	None	2.889	0.536	-2.353	0.595	0.344
5	0	None	0.917	0.535	-0.382	0.554	0.38
6	0	None	0.91	0.444	-0.467	0.571	0.363
7	0	None	0.958	0.475	-0.482	0.565	0.369
8	0	None	0.913	0.418	-0.495	0.58	0.354
9	0	None	0.659	0.488	-0.171	0.542	0.39
10	0	None	0.953	0.435	-0.518	0.575	0.359
11	0	None	0.958	0.475	-0.482	0.565	0.369
12	0	None	0.913	0.418	-0.495	0.58	0.354
13	0	None	0.629	0.416	-0.213	0.557	0.373
14	0	None	5.517	0.448	-5.069	0.938	0.045
15	0	None	0.953	0.435	-0.518	0.575	0.359
16	0	None	0.638	0.41	-0.228	0.561	0.37
17	0	None	0.881	0.414	-0.467	0.58	0.354
18	0	None	7.604	0.449	-7.155	0.873	0.1
19	0	None	0.87	0.411	-0.459	0.58	0.353
20	0	None	0.568	0.415	-0.153	0.547	0.383
21	0	None	0.91	0.436	-0.474	0.573	0.361
22	0	None	0.955	0.444	-0.511	0.572	0.362
23	0	None	0.568	0.409	-0.159	0.549	0.38
24	16	None	0.993	1.021	0.028	0.345	0.597
25	0	None	5.98	0.504	-5.476	0.85	0.119
26	0	None	0.913	0.418	-0.495	0.58	0.354
27	0	None	0.87	0.409	-0.461	0.581	0.352
28	0	None	0.917	0.535	-0.382	0.554	0.38
29	0	None	0.955	0.444	-0.511	0.572	0.362
30	0	TM	2.811	0.39	-2.421	0.631	0.308
31	0	TM	2.811	0.39	-2.421	0.631	0.308
32	0	TM	0.568	0.418	-0.15	0.545	0.384
33	0	TM	0.659	0.488	-0.171	0.542	0.39
34	0	TM	0.912	0.414	-0.499	0.581	0.352
35	8	TM	0.594	1.052	0.458	0.301	0.641
36	0	TM	0.954	0.442	-0.512	0.573	0.361
37	0	TM	0.934	0.424	-0.51	0.578	0.355
38	0	TM	0.582	0.434	-0.148	0.543	0.387
39	0	TM	0.954	0.442	-0.512	0.573	0.361
40	0	TM	0.934	0.424	-0.51	0.578	0.355
41	0	TM	0.582	0.434	-0.148	0.543	0.387
42	1	TM	1.021	1.078	0.057	0.342	0.6
43	0	TM	0.934	0.424	-0.51	0.578	0.355
44	0	TM	0.955	0.444	-0.511	0.572	0.362
45	0	TM	0.582	0.434	-0.148	0.543	0.387
46	0	TM	2.811	0.39	-2.421	0.631	0.308
47	1	TM	1.02	1.074	0.053	0.342	0.6
48	12	TM	1.02	1.074	0.053	0.342	0.6
49	0	TM	0.934	0.424	-0.51	0.578	0.355
50	0	TM	0.87	0.409	-0.461	0.581	0.352
51	0	None	0.87	0.414	-0.457	0.579	0.354
52	1	None	1.048	1.19	0.142	0.336	0.607
53	0	None	0.917	0.535	-0.382	0.554	0.38
54	0	None	0.645	0.439	-0.206	0.551	0.38
55	0	None	0.954	0.442	-0.512	0.573	0.361
56	0	None	0.87	0.409	-0.461	0.581	0.352
57	0	None	0.913	0.418	-0.495	0.58	0.354
58	0	None	0.95	0.413	-0.537	0.583	0.35
59	0	None	0.568	0.48	-0.088	0.528	0.403
60	0	None	0.873	0.435	-0.437	0.571	0.362
61	1	None	0.995	1.202	0.207	0.332	0.61
62	0	None	0.628	0.406	-0.222	0.561	0.369
63	0	None	0.628	0.406	-0.222	0.561	0.369
64	0	None	0.645	0.439	-0.206	0.551	0.38
65	0	None	0.645	0.439	-0.206	0.551	0.38
66	0	None	0.913	0.418	-0.495	0.58	0.354
67	0	None	0.958	0.475	-0.482	0.565	0.369
68	0	None	0.917	0.535	-0.382	0.554	0.38
69	0	None	0.91	0.436	-0.474	0.573	0.361
70	0	None	0.568	0.411	-0.157	0.548	0.381
71	0	None	0.913	0.418	-0.495	0.58	0.354
72	0	PBP_dimer	0.628	0.412	-0.217	0.559	0.371
73	3	PBP_dimer	0.596	1.049	0.452	0.302	0.641
74	0	PBP_dimer	0.917	0.535	-0.382	0.554	0.38
75	0	PBP_dimer	0.912	0.408	-0.504	0.584	0.35
76	0	PBP_dimer	0.645	0.439	-0.206	0.551	0.38
77	0	PBP_dimer	0.912	0.411	-0.501	0.582	0.351
78	0	PBP_dimer	0.628	0.406	-0.222	0.561	0.369
79	0	PBP_dimer	0.568	0.411	-0.157	0.548	0.381
80	0	PBP_dimer	0.934	0.424	-0.51	0.578	0.355
81	0	PBP_dimer	0.958	0.475	-0.482	0.565	0.369
82	0	PBP_dimer	0.953	0.435	-0.518	0.575	0.359
83	0	PBP_dimer	0.824	0.462	-0.362	0.561	0.372
84	0	PBP_dimer	0.955	0.444	-0.511	0.572	0.362
85	0	PBP_dimer	0.912	0.408	-0.503	0.583	0.35
86	0	PBP_dimer	0.87	0.414	-0.457	0.579	0.354
87	0	PBP_dimer	0.912	0.408	-0.504	0.584	0.35
88	0	PBP_dimer	0.934	0.424	-0.51	0.578	0.355
89	0	PBP_dimer	0.87	0.408	-0.462	0.582	0.351
90	0	PBP_dimer	0.629	0.416	-0.213	0.557	0.373
91	0	PBP_dimer	0.953	0.435	-0.518	0.575	0.359
92	0	PBP_dimer	0.915	0.43	-0.485	0.575	0.358
93	0	PBP_dimer	0.628	0.412	-0.217	0.559	0.371
94	0	PBP_dimer	0.912	0.414	-0.499	0.581	0.352
95	0	PBP_dimer	0.958	0.475	-0.482	0.565	0.369
96	0	PBP_dimer	0.581	0.407	-0.174	0.553	0.377
97	3	PBP_dimer	2.721	0.939	-1.781	0.404	0.54
98	0	PBP_dimer	0.583	0.471	-0.112	0.533	0.398
99	0	PBP_dimer	0.87	0.408	-0.462	0.582	0.351
100	0	PBP_dimer	0.934	0.424	-0.51	0.578	0.355
101	0	PBP_dimer	0.568	0.48	-0.088	0.528	0.403
102	0	PBP_dimer	0.953	0.435	-0.518	0.575	0.359
103	0	PBP_dimer	0.91	0.444	-0.467	0.571	0.363
104	0	PBP_dimer	0.873	0.435	-0.437	0.571	0.362
105	0	PBP_dimer	0.954	0.442	-0.512	0.573	0.361
106	0	PBP_dimer	0.568	0.415	-0.153	0.547	0.383
107	0	PBP_dimer	0.629	0.431	-0.198	0.552	0.379
108	26	PBP_dimer	0.988	0.943	-0.045	0.352	0.589
109	0	PBP_dimer	0.873	0.435	-0.437	0.571	0.362
110	0	PBP_dimer	0.953	0.435	-0.518	0.575	0.359
111	0	PBP_dimer	0.91	0.436	-0.474	0.573	0.361
112	0	PBP_dimer	0.645	0.439	-0.206	0.551	0.38
113	0	PBP_dimer	0.659	0.488	-0.171	0.542	0.39
114	0	PBP_dimer	0.958	0.475	-0.482	0.565	0.369
115	0	PBP_dimer	6.687	0.452	-6.235	0.866	0.106
116	0	PBP_dimer	0.917	0.535	-0.382	0.554	0.38
117	0	PBP_dimer	0.912	0.411	-0.501	0.582	0.351
118	0	PBP_dimer	0.915	0.43	-0.485	0.575	0.358
119	0	PBP_dimer	0.647	0.522	-0.125	0.535	0.397
120	0	PBP_dimer	0.958	0.475	-0.482	0.565	0.369
121	0	PBP_dimer	0.91	0.436	-0.474	0.573	0.361
122	0	PBP_dimer	0.87	0.414	-0.457	0.579	0.354
123	0	PBP_dimer	0.871	0.418	-0.453	0.578	0.356
124	0	PBP_dimer	0.912	0.408	-0.504	0.584	0.35
125	16	PBP_dimer	1.048	1.195	0.147	0.335	0.607
126	0	PBP_dimer	0.934	0.424	-0.51	0.578	0.355
127	0	PBP_dimer	0.659	0.488	-0.171	0.542	0.39
128	0	PBP_dimer	0.91	0.444	-0.467	0.571	0.363
129	0	PBP_dimer	0.645	0.439	-0.206	0.551	0.38
130	0	PBP_dimer	0.954	0.44	-0.514	0.574	0.36
131	0	PBP_dimer	0.532	0.475	-0.058	0.52	0.41
132	0	PBP_dimer	0.87	0.409	-0.461	0.581	0.352
133	0	PBP_dimer	2.811	0.39	-2.421	0.631	0.308
134	0	PBP_dimer	0.91	0.444	-0.467	0.571	0.363
135	0	PBP_dimer	0.91	0.444	-0.467	0.571	0.363
136	3	PBP_dimer	0.944	0.985	0.041	0.345	0.596
137	0	PBP_dimer	0.953	0.435	-0.518	0.575	0.359
138	0	PBP_dimer	0.871	0.418	-0.453	0.578	0.356
139	1	PBP_dimer	1.02	1.074	0.053	0.342	0.6
140	0	PBP_dimer	0.91	0.444	-0.467	0.571	0.363
141	0	PBP_dimer	0.647	0.522	-0.125	0.535	0.397
142	0	PBP_dimer	0.914	0.421	-0.492	0.578	0.355
143	0	PBP_dimer	0.645	0.439	-0.206	0.551	0.38
144	0	PBP_dimer	0.912	0.411	-0.501	0.582	0.351
145	0	PBP_dimer	0.91	0.444	-0.467	0.571	0.363
146	0	PBP_dimer	0.87	0.409	-0.461	0.581	0.352
147	0	PBP_dimer	0.914	0.421	-0.492	0.578	0.355
148	0	PBP_dimer	0.582	0.434	-0.148	0.543	0.387
149	0	PBP_dimer	0.917	0.535	-0.382	0.554	0.38
150	0	PBP_dimer	1.696	0.429	-1.266	0.79	0.168
151	0	PBP_dimer	0.629	0.431	-0.198	0.552	0.379
152	0	PBP_dimer	0.954	0.442	-0.512	0.573	0.361
153	0	PBP_dimer	0.87	0.409	-0.461	0.581	0.352
154	0	PBP_dimer	0.628	0.409	-0.219	0.56	0.37
155	0	PBP_dimer	22.496	0.528	-21.968	0.988	0.008
156	0	PBP_dimer	0.628	0.406	-0.222	0.561	0.369
157	0	PBP_dimer	0.915	0.43	-0.485	0.575	0.358
158	0	PBP_dimer	10.634	0.47	-10.164	0.991	0.005
159	0	PBP_dimer	0.934	0.424	-0.51	0.578	0.355
160	0	PBP_dimer	33.436	0.54	-32.895	0.999	0
161	0	PBP_dimer	0.958	0.475	-0.482	0.565	0.369
162	0	PBP_dimer	0.95	0.413	-0.537	0.583	0.35
163	0	PBP_dimer	0.912	0.414	-0.499	0.581	0.352
164	0	PBP_dimer	2.811	0.39	-2.421	0.631	0.308
165	0	PBP_dimer	0.915	0.43	-0.485	0.575	0.358
166	0	PBP_dimer	0.912	0.414	-0.499	0.581	0.352
167	0	PBP_dimer	0.934	0.424	-0.51	0.578	0.355
168	0	PBP_dimer	0.917	0.535	-0.382	0.554	0.38
169	0	PBP_dimer	0.645	0.439	-0.206	0.551	0.38
170	0	PBP_dimer	0.912	0.408	-0.504	0.584	0.35
171	0	PBP_dimer	2.811	0.39	-2.421	0.631	0.308
172	0	PBP_dimer	0.91	0.436	-0.474	0.573	0.361
173	3	PBP_dimer	1.048	1.187	0.14	0.336	0.606
174	0	PBP_dimer	0.568	0.405	-0.163	0.551	0.378
175	0	PBP_dimer	0.91	0.444	-0.467	0.571	0.363
176	0	PBP_dimer	0.573	0.42	-0.154	0.546	0.384
177	0	PBP_dimer	0.645	0.439	-0.206	0.551	0.38
178	0	PBP_dimer	0.87	0.409	-0.461	0.581	0.352
179	0	PBP_dimer	0.934	0.424	-0.51	0.578	0.355
180	0	PBP_dimer	0.912	0.408	-0.504	0.584	0.35
181	0	PBP_dimer	0.582	0.434	-0.148	0.543	0.387
182	0	PBP_dimer	0.87	0.414	-0.457	0.579	0.354
183	0	PBP_dimer	0.912	0.414	-0.499	0.581	0.352
184	0	PBP_dimer	0.95	0.413	-0.537	0.583	0.35
185	0	PBP_dimer	0.912	0.411	-0.501	0.582	0.351
186	0	PBP_dimer	0.912	0.408	-0.503	0.583	0.35
187	0	PBP_dimer	0.912	0.411	-0.501	0.582	0.351
188	0	PBP_dimer	2.811	0.39	-2.421	0.631	0.308
189	0	PBP_dimer	0.958	0.475	-0.482	0.565	0.369
190	0	PBP_dimer	0.87	0.411	-0.459	0.58	0.353
191	0	PBP_dimer	43.938	0.545	-43.393	1	0
192	0	PBP_dimer	0.628	0.406	-0.222	0.561	0.369
193	0	PBP_dimer	0.87	0.414	-0.457	0.579	0.354
194	0	PBP_dimer	8.465	0.487	-7.978	0.873	0.101
195	0	PBP_dimer	0.912	0.408	-0.504	0.584	0.35
196	0	PBP_dimer	0.873	0.435	-0.437	0.571	0.362
197	0	PBP_dimer	0.91	0.436	-0.474	0.573	0.361
198	0	PBP_dimer	0.954	0.442	-0.512	0.573	0.361
199	0	PBP_dimer	2.388	0.41	-1.978	0.616	0.322
200	0	PBP_dimer	1.712	0.42	-1.292	0.794	0.164
201	0	PBP_dimer	49.997	0.592	-49.406	1	0
202	0	PBP_dimer	0.87	0.408	-0.462	0.582	0.351
203	0	PBP_dimer	0.915	0.43	-0.485	0.575	0.358
204	0	PBP_dimer	0.594	0.476	-0.119	0.534	0.397
205	0	PBP_dimer	0.87	0.414	-0.457	0.579	0.354
206	0	PBP_dimer	0.91	0.436	-0.474	0.573	0.361
207	0	PBP_dimer	0.953	0.435	-0.518	0.575	0.359
208	0	PBP_dimer	0.91	0.444	-0.467	0.571	0.363
209	0	PBP_dimer	2.592	0.462	-2.131	0.808	0.153
210	0	PBP_dimer	0.87	0.414	-0.457	0.579	0.354
211	0	PBP_dimer	0.912	0.408	-0.503	0.583	0.35
212	0	PBP_dimer	0.913	0.418	-0.495	0.58	0.354
213	16	PBP_dimer	0.68	1.258	0.578	0.303	0.64
214	0	PBP_dimer	0.95	0.413	-0.537	0.583	0.35
215	0	PBP_dimer	0.659	0.488	-0.171	0.542	0.39
216	0	PBP_dimer	0.913	0.418	-0.495	0.58	0.354
217	0	PBP_dimer	6.676	0.442	-6.234	0.868	0.104
218	0	PBP_dimer	0.91	0.444	-0.467	0.571	0.363
219	0	PBP_dimer	0.87	0.414	-0.457	0.579	0.354
220	0	PBP_dimer	7.431	0.442	-6.989	0.873	0.1
221	0	PBP_dimer	6.678	0.546	-6.132	0.937	0.044
222	0	PBP_dimer	0.91	0.436	-0.474	0.573	0.361
223	0	PBP_dimer	0.912	0.408	-0.504	0.584	0.35
224	0	PBP_dimer	0.915	0.43	-0.485	0.575	0.358
225	0	PBP_dimer	0.954	0.442	-0.512	0.573	0.361
226	9	PBP_dimer	1.048	1.191	0.143	0.336	0.607
227	0	PBP_dimer	0.91	0.444	-0.467	0.571	0.363
228	0	PBP_dimer	0.934	0.424	-0.51	0.578	0.355
229	0	PBP_dimer	0.659	0.488	-0.171	0.542	0.39
230	0	PBP_dimer	0.873	0.435	-0.437	0.571	0.362
231	0	PBP_dimer	0.912	0.408	-0.503	0.583	0.35
232	0	PBP_dimer	0.917	0.535	-0.382	0.554	0.38
233	0	PBP_dimer	0.953	0.435	-0.518	0.575	0.359
234	0	PBP_dimer	0.912	0.408	-0.503	0.583	0.35
235	1	PBP_dimer	0.993	1.021	0.028	0.345	0.597
236	0	PBP_dimer	0.934	0.424	-0.51	0.578	0.355
237	0	PBP_dimer	0.912	0.414	-0.499	0.581	0.352
238	0	PBP_dimer	0.958	0.475	-0.482	0.565	0.369
239	0	PBP_dimer	0.917	0.535	-0.382	0.554	0.38
240	0	PBP_dimer	0.91	0.444	-0.467	0.571	0.363
241	0	PBP_dimer	25.519	0.529	-24.99	0.99	0.006
242	0	PBP_dimer	0.824	0.462	-0.362	0.561	0.372
243	0	PBP_dimer	0.955	0.444	-0.511	0.572	0.362
244	0	PBP_dimer	0.628	0.406	-0.222	0.561	0.369
245	532	PBP_dimer	2.198	14.935	12.737	0.011	0.943
246	16	PBP_dimer	0.94	0.985	0.045	0.345	0.596
247	0	PBP_dimer	0.568	0.418	-0.15	0.545	0.384
248	0	PBP_dimer	0.568	0.48	-0.088	0.528	0.403
249	0	PBP_dimer	0.912	0.408	-0.503	0.583	0.35
250	0	PBP_dimer	0.87	0.414	-0.457	0.579	0.354
251	0	PBP_dimer	0.912	0.408	-0.503	0.583	0.35
252	0	PBP_dimer	0.645	0.439	-0.206	0.551	0.38
253	0	PBP_dimer	0.912	0.414	-0.499	0.581	0.352
254	0	PBP_dimer	0.568	0.415	-0.153	0.547	0.383
255	0	PBP_dimer	0.645	0.439	-0.206	0.551	0.38
256	0	PBP_dimer	0.91	0.444	-0.467	0.571	0.363
257	0	PBP_dimer	0.912	0.408	-0.504	0.584	0.35
258	0	PBP_dimer	0.934	0.424	-0.51	0.578	0.355
259	0	PBP_dimer	0.953	0.435	-0.518	0.575	0.359
260	0	PBP_dimer	0.568	0.406	-0.162	0.551	0.378
261	0	PBP_dimer	0.91	0.444	-0.467	0.571	0.363
262	0	PBP_dimer	0.953	0.435	-0.518	0.575	0.359
263	0	PBP_dimer	0.934	0.424	-0.51	0.578	0.355
264	0	PBP_dimer	0.583	0.471	-0.112	0.533	0.398
265	0	PBP_dimer	0.87	0.414	-0.457	0.579	0.354
266	0	None	8.423	0.464	-7.959	0.959	0.029
267	0	None	0.594	0.476	-0.119	0.534	0.397
268	0	None	0.915	0.43	-0.485	0.575	0.358
269	1	None	0.677	1.169	0.492	0.308	0.635
270	0	None	0.912	0.411	-0.501	0.582	0.351
271	0	None	0.573	0.42	-0.154	0.546	0.384
272	0	None	0.647	0.522	-0.125	0.535	0.397
273	0	None	0.568	0.411	-0.157	0.548	0.381
274	0	None	0.582	0.434	-0.148	0.543	0.387
275	0	None	0.659	0.488	-0.171	0.542	0.39
276	0	None	0.91	0.436	-0.474	0.573	0.361
277	0	None	1.692	0.425	-1.266	0.791	0.167
278	0	None	0.647	0.522	-0.125	0.535	0.397
279	0	None	2.811	0.39	-2.421	0.631	0.308
280	0	None	0.953	0.435	-0.518	0.575	0.359
281	0	None	0.913	0.418	-0.495	0.58	0.354
282	0	None	0.954	0.442	-0.512	0.573	0.361
283	0	None	7.572	0.61	-6.963	0.853	0.116
284	0	None	0.568	0.405	-0.163	0.551	0.378
285	0	None	0.91	0.444	-0.467	0.571	0.363
286	0	None	0.873	0.435	-0.437	0.571	0.362
287	0	None	0.955	0.444	-0.511	0.572	0.362
288	0	None	0.912	0.408	-0.503	0.583	0.35
289	0	None	0.647	0.522	-0.125	0.535	0.397
290	0	None	0.568	0.48	-0.088	0.528	0.403
291	0	None	0.568	0.405	-0.163	0.551	0.378
292	0	Transpeptidase	0.95	0.413	-0.537	0.583	0.35
293	0	Transpeptidase	0.87	0.408	-0.462	0.582	0.351
294	3	Transpeptidase	0.94	0.985	0.044	0.345	0.596
295	0	Transpeptidase	0.914	0.421	-0.492	0.578	0.355
296	0	Transpeptidase	0.913	0.418	-0.495	0.58	0.354
297	0	Transpeptidase	0.955	0.444	-0.511	0.572	0.362
298	0	Transpeptidase	0.912	0.408	-0.504	0.584	0.35
299	0	Transpeptidase	0.91	0.444	-0.467	0.571	0.363
300	0	Transpeptidase	0.912	0.414	-0.499	0.581	0.352
301	0	Transpeptidase	0.912	0.408	-0.503	0.583	0.35
302	0	Transpeptidase	0.91	0.436	-0.474	0.573	0.361
303	0	Transpeptidase	0.934	0.424	-0.51	0.578	0.355
304	0	Transpeptidase	0.568	0.48	-0.088	0.528	0.403
305	0	Transpeptidase	0.87	0.408	-0.462	0.582	0.351
306	0	Transpeptidase	0.87	0.414	-0.457	0.579	0.354
307	1	Transpeptidase	0.94	0.985	0.045	0.345	0.596
308	0	Transpeptidase	0.917	0.535	-0.382	0.554	0.38
309	0	Transpeptidase	0.568	0.409	-0.159	0.549	0.38
310	0	Transpeptidase	1.713	0.422	-1.291	0.793	0.165
311	0	Transpeptidase	0.912	0.414	-0.499	0.581	0.352
312	0	Transpeptidase	0.958	0.475	-0.482	0.565	0.369
313	0	Transpeptidase	0.955	0.444	-0.511	0.572	0.362
314	0	Transpeptidase	0.912	0.408	-0.504	0.584	0.35
315	0	Transpeptidase	0.953	0.435	-0.518	0.575	0.359
316	0	Transpeptidase	0.912	0.414	-0.499	0.581	0.352
317	0	Transpeptidase	0.532	0.475	-0.058	0.52	0.41
318	0	Transpeptidase	0.91	0.444	-0.467	0.571	0.363
319	0	Transpeptidase	0.87	0.409	-0.461	0.581	0.352
320	0	Transpeptidase	0.914	0.421	-0.492	0.578	0.355
321	0	Transpeptidase	0.91	0.436	-0.474	0.573	0.361
322	0	Transpeptidase	0.955	0.444	-0.511	0.572	0.362
323	0	Transpeptidase	0.628	0.412	-0.217	0.559	0.371
324	0	Transpeptidase	0.582	0.436	-0.146	0.542	0.388
325	0	Transpeptidase	0.583	0.471	-0.112	0.533	0.398
326	0	Transpeptidase	0.91	0.444	-0.467	0.571	0.363
327	0	Transpeptidase	2.889	0.536	-2.353	0.595	0.344
328	0	Transpeptidase	0.583	0.471	-0.112	0.533	0.398
329	0	Transpeptidase	0.95	0.413	-0.537	0.583	0.35
330	1	Transpeptidase	0.938	0.943	0.004	0.349	0.592
331	0	Transpeptidase	0.914	0.421	-0.492	0.578	0.355
332	0	Transpeptidase	0.954	0.44	-0.514	0.574	0.36
333	0	Transpeptidase	0.917	0.535	-0.382	0.554	0.38
334	0	Transpeptidase	0.87	0.409	-0.461	0.581	0.352
335	0	Transpeptidase	0.955	0.444	-0.511	0.572	0.362
336	0	Transpeptidase	0.954	0.442	-0.512	0.573	0.361
337	0	Transpeptidase	49.978	0.515	-49.462	1	0
338	0	Transpeptidase	0.87	0.411	-0.459	0.58	0.353
339	0	Transpeptidase	49.969	0.477	-49.492	1	0
340	0	Transpeptidase	0.873	0.435	-0.437	0.571	0.362
341	0	Transpeptidase	0.568	0.411	-0.157	0.548	0.381
342	0	Transpeptidase	2.811	0.39	-2.421	0.631	0.308
343	0	Transpeptidase	0.91	0.444	-0.467	0.571	0.363
344	0	Transpeptidase	0.629	0.416	-0.213	0.557	0.373
345	0	Transpeptidase	2.811	0.39	-2.421	0.631	0.308
346	0	Transpeptidase	0.912	0.414	-0.499	0.581	0.352
347	0	Transpeptidase	0.532	0.475	-0.058	0.52	0.41
348	0	Transpeptidase	0.87	0.408	-0.462	0.582	0.351
349	0	Transpeptidase	22.036	0.498	-21.539	0.999	0
350	0	Transpeptidase	0.912	0.408	-0.504	0.584	0.35
351	0	Transpeptidase	0.934	0.424	-0.51	0.578	0.355
352	0	Transpeptidase	0.953	0.435	-0.518	0.575	0.359
353	4	Transpeptidase	1.203	4.356	3.153	0.15	0.805
354	0	Transpeptidase	0.91	0.444	-0.467	0.571	0.363
355	0	Transpeptidase	0.913	0.418	-0.495	0.58	0.354
356	0	Transpeptidase	0.582	0.434	-0.148	0.543	0.387
357	0	Transpeptidase	0.582	0.436	-0.146	0.542	0.388
358	0	Transpeptidase	0.87	0.411	-0.459	0.58	0.353
359	0	Transpeptidase	1.83	0.453	-1.377	0.788	0.17
360	0	Transpeptidase	0.91	0.436	-0.474	0.573	0.361
361	0	Transpeptidase	0.568	0.411	-0.157	0.548	0.381
362	0	Transpeptidase	0.954	0.442	-0.512	0.573	0.361
363	0	Transpeptidase	0.581	0.407	-0.174	0.553	0.377
364	0	Transpeptidase	0.955	0.444	-0.511	0.572	0.362
365	0	Transpeptidase	0.912	0.408	-0.504	0.584	0.35
366	0	Transpeptidase	0.955	0.444	-0.511	0.572	0.362
367	0	Transpeptidase	0.912	0.408	-0.503	0.583	0.35
368	0	Transpeptidase	49.989	0.604	-49.384	1	0
369	0	Transpeptidase	0.87	0.414	-0.457	0.579	0.354
370	0	Transpeptidase	0.934	0.424	-0.51	0.578	0.355
371	0	Transpeptidase	0.87	0.408	-0.462	0.582	0.351
372	0	Transpeptidase	0.953	0.435	-0.518	0.575	0.359
373	0	Transpeptidase	0.912	0.408	-0.504	0.584	0.35
374	0	Transpeptidase	0.912	0.414	-0.499	0.581	0.352
375	0	Transpeptidase	0.934	0.424	-0.51	0.578	0.355
376	0	Transpeptidase	0.917	0.535	-0.382	0.554	0.38
377	0	Transpeptidase	0.582	0.428	-0.154	0.545	0.385
378	0	Transpeptidase	2.889	0.536	-2.353	0.595	0.344
379	0	Transpeptidase	0.915	0.43	-0.485	0.575	0.358
380	0	Transpeptidase	0.934	0.424	-0.51	0.578	0.355
381	0	Transpeptidase	49.85	0.524	-49.326	1	0
382	0	Transpeptidase	0.91	0.436	-0.474	0.573	0.361
383	0	Transpeptidase	10.715	0.47	-10.245	0.991	0.005
384	0	Transpeptidase	0.934	0.424	-0.51	0.578	0.355
385	0	Transpeptidase	0.569	0.427	-0.142	0.542	0.387
386	0	Transpeptidase	0.87	0.414	-0.457	0.579	0.354
387	0	Transpeptidase	0.87	0.409	-0.461	0.581	0.352
388	0	Transpeptidase	0.647	0.522	-0.125	0.535	0.397
389	0	Transpeptidase	0.583	0.471	-0.112	0.533	0.398
390	0	Transpeptidase	2.811	0.39	-2.421	0.631	0.308
391	0	Transpeptidase	0.955	0.444	-0.511	0.572	0.362
392	0	Transpeptidase	0.958	0.475	-0.482	0.565	0.369
393	0	Transpeptidase	6.674	0.44	-6.234	0.868	0.104
394	0	Transpeptidase	0.917	0.535	-0.382	0.554	0.38
395	0	Transpeptidase	49.807	0.478	-49.329	1	0
396	0	Transpeptidase	0.954	0.442	-0.512	0.573	0.361
397	5	Transpeptidase	0.587	0.935	0.348	0.31	0.632
398	0	Transpeptidase	0.582	0.434	-0.148	0.543	0.387
399	0	Transpeptidase	0.873	0.435	-0.437	0.571	0.362
400	0	Transpeptidase	0.95	0.413	-0.537	0.583	0.35
401	0	Transpeptidase	0.582	0.436	-0.146	0.542	0.388
402	0	Transpeptidase	0.913	0.418	-0.495	0.58	0.354
403	0	Transpeptidase	0.628	0.406	-0.222	0.561	0.369
404	0	Transpeptidase	2.811	0.39	-2.421	0.631	0.308
405	0	Transpeptidase	0.912	0.414	-0.499	0.581	0.352
406	0	Transpeptidase	0.91	0.444	-0.467	0.571	0.363
407	0	Transpeptidase	0.914	0.421	-0.492	0.578	0.355
408	0	Transpeptidase	0.91	0.436	-0.474	0.573	0.361
409	0	Transpeptidase	0.917	0.535	-0.382	0.554	0.38
410	0	Transpeptidase	0.91	0.444	-0.467	0.571	0.363
411	0	Transpeptidase	2.811	0.39	-2.421	0.631	0.308
412	0	Transpeptidase	0.912	0.408	-0.503	0.583	0.35
413	0	Transpeptidase	0.955	0.444	-0.511	0.572	0.362
414	0	Transpeptidase	0.87	0.408	-0.462	0.582	0.351
415	0	Transpeptidase	0.91	0.444	-0.467	0.571	0.363
416	0	Transpeptidase	2.889	0.536	-2.353	0.595	0.344
417	0	Transpeptidase	2.811	0.39	-2.421	0.631	0.308
418	0	Transpeptidase	0.955	0.444	-0.511	0.572	0.362
419	0	Transpeptidase	0.958	0.475	-0.482	0.565	0.369
420	0	Transpeptidase	0.568	0.48	-0.088	0.528	0.403
421	0	Transpeptidase	0.628	0.412	-0.217	0.559	0.371
422	0	Transpeptidase	0.645	0.439	-0.206	0.551	0.38
423	0	Transpeptidase	1.856	0.451	-1.405	0.789	0.169
424	0	Transpeptidase	0.568	0.409	-0.159	0.549	0.38
425	0	Transpeptidase	0.954	0.442	-0.512	0.573	0.361
426	0	Transpeptidase	0.912	0.408	-0.503	0.583	0.35
427	0	Transpeptidase	0.954	0.442	-0.512	0.573	0.361
428	0	Transpeptidase	0.912	0.411	-0.501	0.582	0.351
429	0	Transpeptidase	0.912	0.414	-0.499	0.581	0.352
430	0	Transpeptidase	7.146	0.445	-6.701	0.871	0.102
431	0	Transpeptidase	0.954	0.442	-0.512	0.573	0.361
432	0	Transpeptidase	40.225	0.493	-39.731	1	0
433	0	Transpeptidase	0.659	0.488	-0.171	0.542	0.39
434	0	Transpeptidase	0.91	0.444	-0.467	0.571	0.363
435	0	Transpeptidase	0.953	0.435	-0.518	0.575	0.359
436	0	Transpeptidase	0.91	0.436	-0.474	0.573	0.361
437	0	Transpeptidase	0.582	0.428	-0.154	0.545	0.385
438	0	Transpeptidase	0.87	0.408	-0.462	0.582	0.351
439	0	Transpeptidase	0.912	0.408	-0.503	0.583	0.35
440	0	Transpeptidase	2.388	0.41	-1.978	0.616	0.322
441	0	Transpeptidase	0.954	0.442	-0.512	0.573	0.361
442	0	Transpeptidase	0.912	0.411	-0.501	0.582	0.351
443	0	Transpeptidase	0.915	0.43	-0.485	0.575	0.358
444	0	Transpeptidase	0.953	0.435	-0.518	0.575	0.359
445	0	Transpeptidase	0.955	0.444	-0.511	0.572	0.362
446	0	Transpeptidase	0.573	0.42	-0.154	0.546	0.384
447	0	Transpeptidase	2.384	0.434	-1.95	0.811	0.151
448	0	Transpeptidase	0.912	0.414	-0.499	0.581	0.352
449	0	Transpeptidase	7.572	0.61	-6.963	0.853	0.116
450	0	Transpeptidase	0.912	0.408	-0.504	0.584	0.35
451	0	Transpeptidase	2.811	0.39	-2.421	0.631	0.308
452	0	Transpeptidase	0.581	0.407	-0.174	0.553	0.377
453	0	Transpeptidase	0.912	0.408	-0.504	0.584	0.35
454	0	Transpeptidase	0.954	0.442	-0.512	0.573	0.361
455	0	Transpeptidase	0.912	0.408	-0.503	0.583	0.35
456	0	Transpeptidase	0.917	0.535	-0.382	0.554	0.38
457	0	Transpeptidase	0.628	0.406	-0.222	0.561	0.369
458	0	Transpeptidase	0.934	0.424	-0.51	0.578	0.355
459	0	Transpeptidase	0.915	0.43	-0.485	0.575	0.358
460	0	Transpeptidase	0.871	0.418	-0.453	0.578	0.356
461	0	Transpeptidase	0.568	0.411	-0.157	0.548	0.381
462	0	Transpeptidase	0.647	0.522	-0.125	0.535	0.397
463	0	Transpeptidase	0.934	0.424	-0.51	0.578	0.355
464	0	Transpeptidase	0.917	0.535	-0.382	0.554	0.38
465	0	Transpeptidase	2.811	0.39	-2.421	0.631	0.308
466	0	Transpeptidase	0.914	0.421	-0.492	0.578	0.355
467	0	Transpeptidase	0.881	0.414	-0.467	0.58	0.354
468	0	Transpeptidase	1.706	0.419	-1.287	0.794	0.164
469	0	Transpeptidase	0.954	0.442	-0.512	0.573	0.361
470	0	Transpeptidase	0.912	0.414	-0.499	0.581	0.352
471	0	Transpeptidase	0.912	0.408	-0.504	0.584	0.35
472	0	Transpeptidase	0.934	0.424	-0.51	0.578	0.355
473	0	Transpeptidase	0.915	0.43	-0.485	0.575	0.358
474	0	Transpeptidase	8.467	0.49	-7.978	0.872	0.101
475	0	Transpeptidase	8.467	0.49	-7.978	0.872	0.101
476	0	Transpeptidase	0.912	0.408	-0.503	0.583	0.35
477	0	Transpeptidase	0.645	0.432	-0.213	0.554	0.378
478	0	Transpeptidase	2.811	0.39	-2.421	0.631	0.308
479	0	Transpeptidase	0.659	0.488	-0.171	0.542	0.39
480	0	Transpeptidase	0.645	0.432	-0.213	0.554	0.378
481	0	Transpeptidase	0.87	0.411	-0.459	0.58	0.353
482	0	Transpeptidase	0.917	0.535	-0.382	0.554	0.38
483	0	Transpeptidase	0.954	0.442	-0.512	0.573	0.361
484	0	Transpeptidase	0.573	0.42	-0.154	0.546	0.384
485	0	Transpeptidase	0.95	0.413	-0.537	0.583	0.35
486	0	Transpeptidase	0.917	0.535	-0.382	0.554	0.38
487	0	Transpeptidase	0.934	0.424	-0.51	0.578	0.355
488	0	Transpeptidase	0.958	0.475	-0.482	0.565	0.369
489	0	Transpeptidase	0.953	0.435	-0.518	0.575	0.359
490	0	Transpeptidase	7.669	0.446	-7.223	0.874	0.099
491	0	Transpeptidase	0.582	0.436	-0.146	0.542	0.388
492	0	Transpeptidase	0.87	0.414	-0.457	0.579	0.354
493	0	Transpeptidase	0.87	0.408	-0.462	0.582	0.351
494	0	Transpeptidase	0.95	0.413	-0.537	0.583	0.35
495	0	Transpeptidase	0.954	0.442	-0.512	0.573	0.361
496	0	Transpeptidase	0.881	0.414	-0.467	0.58	0.354
497	0	Transpeptidase	8.469	0.465	-8.005	0.959	0.029
498	0	Transpeptidase	0.87	0.408	-0.462	0.582	0.351
499	0	Transpeptidase	0.955	0.444	-0.511	0.572	0.362
500	0	Transpeptidase	0.91	0.444	-0.467	0.571	0.363
501	0	Transpeptidase	0.91	0.436	-0.474	0.573	0.361
502	179	Transpeptidase	1.365	16.893	15.529	0.01	0.972
503	1	Transpeptidase	0.993	1.021	0.028	0.345	0.597
504	0	Transpeptidase	0.87	0.409	-0.461	0.581	0.352
505	0	Transpeptidase	0.91	0.444	-0.467	0.571	0.363
506	0	Transpeptidase	0.912	0.411	-0.501	0.582	0.351
507	0	Transpeptidase	0.871	0.418	-0.453	0.578	0.356
508	0	Transpeptidase	0.873	0.435	-0.437	0.571	0.362
509	0	Transpeptidase	0.91	0.444	-0.467	0.571	0.363
510	0	Transpeptidase	0.91	0.444	-0.467	0.571	0.363
511	0	Transpeptidase	1.696	0.419	-1.277	0.794	0.165
512	0	Transpeptidase	0.912	0.408	-0.504	0.584	0.35
513	0	Transpeptidase	0.95	0.413	-0.537	0.583	0.35
514	0	Transpeptidase	0.91	0.436	-0.474	0.573	0.361
515	0	Transpeptidase	0.87	0.414	-0.457	0.579	0.354
516	0	Transpeptidase	0.881	0.414	-0.467	0.58	0.354
517	0	Transpeptidase	35.458	0.726	-34.732	0.998	0.001
518	0	Transpeptidase	0.583	0.471	-0.112	0.533	0.398
519	0	Transpeptidase	2.811	0.39	-2.421	0.631	0.308
520	0	Transpeptidase	0.934	0.424	-0.51	0.578	0.355
521	3	Transpeptidase	0.989	0.945	-0.044	0.352	0.59
522	0	Transpeptidase	0.871	0.418	-0.453	0.578	0.356
523	0	Transpeptidase	0.87	0.409	-0.461	0.581	0.352
524	0	Transpeptidase	0.87	0.414	-0.457	0.579	0.354
525	0	Transpeptidase	0.582	0.428	-0.154	0.545	0.385
526	1	Transpeptidase	0.99	0.965	-0.025	0.35	0.592
527	0	Transpeptidase	0.645	0.432	-0.213	0.554	0.378
528	0	Transpeptidase	0.954	0.442	-0.512	0.573	0.361
529	0	Transpeptidase	0.87	0.409	-0.461	0.581	0.352
530	0	Transpeptidase	0.87	0.414	-0.457	0.579	0.354
531	0	Transpeptidase	0.568	0.418	-0.15	0.545	0.384
532	0	Transpeptidase	0.958	0.475	-0.482	0.565	0.369
533	0	Transpeptidase	0.873	0.435	-0.437	0.571	0.362
534	0	Transpeptidase	35.238	0.554	-34.684	0.999	0
535	1	Transpeptidase	0.942	0.986	0.044	0.345	0.596
536	0	Transpeptidase	0.954	0.442	-0.512	0.573	0.361
537	0	Transpeptidase	0.87	0.409	-0.461	0.581	0.352
538	0	Transpeptidase	0.87	0.411	-0.459	0.58	0.353
539	0	Transpeptidase	0.934	0.424	-0.51	0.578	0.355
540	0	Transpeptidase	0.934	0.424	-0.51	0.578	0.355
541	0	Transpeptidase	0.91	0.444	-0.467	0.571	0.363
542	0	Transpeptidase	0.629	0.416	-0.213	0.557	0.373
543	0	Transpeptidase	0.912	0.408	-0.503	0.583	0.35
544	0	Transpeptidase	8.321	0.478	-7.844	0.873	0.1
545	0	Transpeptidase	0.659	0.488	-0.171	0.542	0.39
546	0	Transpeptidase	0.912	0.411	-0.501	0.582	0.351
547	0	Transpeptidase	0.913	0.418	-0.495	0.58	0.354
548	0	Transpeptidase	0.912	0.408	-0.504	0.584	0.35
549	0	Transpeptidase	0.913	0.418	-0.495	0.58	0.354
550	0	Transpeptidase	0.91	0.444	-0.467	0.571	0.363
551	0	Transpeptidase	0.873	0.435	-0.437	0.571	0.362
552	0	Transpeptidase	0.87	0.409	-0.461	0.581	0.352
553	0	Transpeptidase	0.87	0.414	-0.457	0.579	0.354
554	0	Transpeptidase	0.87	0.408	-0.462	0.582	0.351
555	0	Transpeptidase	0.917	0.535	-0.382	0.554	0.38
556	0	Transpeptidase	0.934	0.424	-0.51	0.578	0.355
557	0	Transpeptidase	0.912	0.408	-0.503	0.583	0.35
558	0	Transpeptidase	0.873	0.435	-0.437	0.571	0.362
559	0	Transpeptidase	0.91	0.436	-0.474	0.573	0.361
560	0	Transpeptidase	0.953	0.435	-0.518	0.575	0.359
561	0	Transpeptidase	0.87	0.409	-0.461	0.581	0.352
562	150	Transpeptidase	1.321	7.386	6.065	0.058	0.906
563	0	Transpeptidase	0.912	0.408	-0.503	0.583	0.35
564	0	Transpeptidase	0.958	0.475	-0.482	0.565	0.369
565	0	Transpeptidase	0.917	0.535	-0.382	0.554	0.38
566	0	Transpeptidase	0.953	0.435	-0.518	0.575	0.359
567	0	Transpeptidase	0.912	0.408	-0.503	0.583	0.35
568	0	Transpeptidase	0.87	0.409	-0.461	0.581	0.352
569	0	Transpeptidase	0.568	0.48	-0.088	0.528	0.403
570	0	Transpeptidase	0.912	0.414	-0.499	0.581	0.352
571	0	Transpeptidase	0.582	0.436	-0.146	0.542	0.388
572	0	Transpeptidase	0.958	0.475	-0.482	0.565	0.369
573	0	Transpeptidase	47.359	0.498	-46.861	1	0
574	0	Transpeptidase	0.958	0.475	-0.482	0.565	0.369
575	0	Transpeptidase	0.629	0.431	-0.198	0.552	0.379
576	0	Transpeptidase	7.61	0.454	-7.155	0.872	0.101
577	0	Transpeptidase	8.528	0.47	-8.058	0.959	0.029
578	0	Transpeptidase	0.87	0.408	-0.462	0.582	0.351
579	0	Transpeptidase	2.811	0.39	-2.421	0.631	0.308
580	0	Transpeptidase	8.415	0.47	-7.945	0.959	0.029
581	0	Transpeptidase	0.87	0.411	-0.459	0.58	0.353
582	0	Transpeptidase	7.595	0.442	-7.153	0.875	0.099
583	0	Transpeptidase	0.953	0.435	-0.518	0.575	0.359
584	0	Transpeptidase	0.91	0.444	-0.467	0.571	0.363
585	0	Transpeptidase	7.177	0.445	-6.732	0.871	0.102
586	0	Transpeptidase	0.582	0.428	-0.154	0.545	0.385
587	0	Transpeptidase	26.211	0.541	-25.67	0.991	0.006
588	0	Transpeptidase	0.568	0.48	-0.088	0.528	0.403
589	0	Transpeptidase	2.811	0.39	-2.421	0.631	0.308
590	0	Transpeptidase	0.958	0.475	-0.482	0.565	0.369
591	0	Transpeptidase	0.913	0.418	-0.495	0.58	0.354
592	0	Transpeptidase	0.912	0.414	-0.499	0.581	0.352
593	1	Transpeptidase	3.166	0.819	-2.347	0.427	0.517
594	0	Transpeptidase	0.912	0.414	-0.499	0.581	0.352
595	0	Transpeptidase	0.91	0.444	-0.467	0.571	0.363
596	0	Transpeptidase	0.87	0.411	-0.459	0.58	0.353
597	0	Transpeptidase	0.917	0.535	-0.382	0.554	0.38
598	0	Transpeptidase	0.954	0.44	-0.514	0.574	0.36
599	0	Transpeptidase	0.954	0.442	-0.512	0.573	0.361
600	10	None	25.253	3.339	-21.914	0.917	0.034
601	11	None	0.61	2.741	2.131	0.146	0.812
602	0	None	0.914	0.421	-0.492	0.578	0.355
603	0	None	0.954	0.442	-0.512	0.573	0.361
604	0	None	2.889	0.536	-2.353	0.595	0.344
605	0	None	0.917	0.535	-0.382	0.554	0.38
606	0	None	0.953	0.435	-0.518	0.575	0.359
607	0	None	0.629	0.416	-0.213	0.557	0.373
608	0	None	0.913	0.418	-0.495	0.58	0.354
609	0	None	0.582	0.436	-0.146	0.542	0.388
610	0	None	0.87	0.411	-0.459	0.58	0.353
611	0	None	0.871	0.418	-0.453	0.578	0.356
612	0	None	0.568	0.48	-0.088	0.528	0.403
613	0	None	0.91	0.436	-0.474	0.573	0.361
614	0	None	0.91	0.436	-0.474	0.573	0.361
615	0	None	0.87	0.408	-0.462	0.582	0.351
616	0	None	0.583	0.471	-0.112	0.533	0.398
617	0	None	0.659	0.488	-0.171	0.542	0.39
618	0	None	2.811	0.39	-2.421	0.631	0.308
619	0	None	0.917	0.535	-0.382	0.554	0.38
620	0	None	0.953	0.435	-0.518	0.575	0.359
621	0	None	0.87	0.414	-0.457	0.579	0.354
622	0	None	0.594	0.476	-0.119	0.534	0.397
623	0	None	0.912	0.414	-0.499	0.581	0.352
624	0	None	0.645	0.439	-0.206	0.551	0.38
625	0	None	0.87	0.411	-0.459	0.58	0.353
626	0	None	0.871	0.418	-0.453	0.578	0.356
627	0	None	0.871	0.418	-0.453	0.578	0.356
628	0	None	0.873	0.435	-0.437	0.571	0.362
629	0	None	0.953	0.435	-0.518	0.575	0.359
630	0	None	35.376	0.494	-34.882	1	0
631	0	None	0.955	0.444	-0.511	0.572	0.362
632	2	None	0.99	0.967	-0.024	0.35	0.592
633	0	None	0.917	0.535	-0.382	0.554	0.38
634	0	None	0.87	0.414	-0.457	0.579	0.354
635	2	None	0.991	0.986	-0.005	0.348	0.594
636	0	PASTA	0.958	0.475	-0.482	0.565	0.369
637	0	PASTA	0.91	0.444	-0.467	0.571	0.363
638	0	PASTA	0.659	0.488	-0.171	0.542	0.39
639	0	PASTA	0.87	0.411	-0.459	0.58	0.353
640	0	PASTA	0.582	0.436	-0.146	0.542	0.388
641	0	PASTA	0.954	0.442	-0.512	0.573	0.361
642	0	PASTA	0.871	0.418	-0.453	0.578	0.356
643	0	PASTA	0.87	0.409	-0.461	0.581	0.352
644	0	PASTA	0.645	0.439	-0.206	0.551	0.38
645	0	PASTA	0.955	0.444	-0.511	0.572	0.362
646	0	PASTA	0.912	0.411	-0.501	0.582	0.351
647	0	PASTA	0.912	0.408	-0.503	0.583	0.35
648	0	PASTA	0.645	0.432	-0.213	0.554	0.378
649	0	PASTA	0.87	0.414	-0.457	0.579	0.354
650	0	PASTA	0.873	0.435	-0.437	0.571	0.362
651	0	PASTA	0.581	0.407	-0.174	0.553	0.377
652	0	PASTA	0.645	0.432	-0.213	0.554	0.378
653	0	PASTA	0.568	0.48	-0.088	0.528	0.403
654	0	PASTA	0.912	0.411	-0.501	0.582	0.351
655	0	PASTA	31.538	0.589	-30.949	0.999	0
656	0	PASTA	8.083	0.488	-7.594	0.87	0.103
657	0	PASTA	0.914	0.421	-0.492	0.578	0.355
658	0	PASTA	0.568	0.415	-0.153	0.547	0.383
659	0	PASTA	0.647	0.522	-0.125	0.535	0.397
660	0	PASTA	0.87	0.411	-0.459	0.58	0.353
661	0	PASTA	0.913	0.418	-0.495	0.58	0.354
662	0	PASTA	0.568	0.415	-0.153	0.547	0.383
663	0	PASTA	0.914	0.421	-0.492	0.578	0.355
664	0	PASTA	0.912	0.408	-0.503	0.583	0.35
665	0	PASTA	7.604	0.449	-7.155	0.873	0.1
666	0	PASTA	1.696	0.419	-1.277	0.794	0.165
667	0	PASTA	0.581	0.407	-0.174	0.553	0.377
668	0	PASTA	0.645	0.439	-0.206	0.551	0.38
669	0	PASTA	0.573	0.42	-0.154	0.546	0.384
670	0	PASTA	0.91	0.444	-0.467	0.571	0.363
671	0	PASTA	0.91	0.444	-0.467	0.571	0.363
672	0	PASTA	6.687	0.452	-6.235	0.866	0.106
673	0	PASTA	2.389	0.451	-1.938	0.806	0.155
674	0	PASTA	0.954	0.44	-0.514	0.574	0.36
675	0	PASTA	0.647	0.522	-0.125	0.535	0.397
676	201	PASTA	0.662	23.828	23.167	0	0.999
677	0	PASTA	0.912	0.408	-0.503	0.583	0.35
678	0	PASTA	0.917	0.535	-0.382	0.554	0.38
679	0	PASTA	15.714	0.493	-15.222	0.996	0.002
680	0	PASTA	0.659	0.488	-0.171	0.542	0.39
681	0	PASTA	0.87	0.414	-0.457	0.579	0.354
682	0	PASTA	0.91	0.436	-0.474	0.573	0.361
683	0	PASTA	0.582	0.436	-0.146	0.542	0.388
684	0	PASTA	0.917	0.535	-0.382	0.554	0.38
685	0	PASTA	0.917	0.535	-0.382	0.554	0.38
686	0	PASTA	0.913	0.418	-0.495	0.58	0.354
687	0	PASTA	0.568	0.418	-0.15	0.545	0.384
688	0	PASTA	2.388	0.41	-1.978	0.616	0.322
689	0	PASTA	0.659	0.488	-0.171	0.542	0.39
690	0	None	0.873	0.435	-0.437	0.571	0.362
691	0	None	0.582	0.428	-0.154	0.545	0.385
692	0	None	0.912	0.411	-0.501	0.582	0.351
693	0	None	0.954	0.442	-0.512	0.573	0.361
694	0	PASTA	0.629	0.416	-0.213	0.557	0.373
695	0	PASTA	0.645	0.432	-0.213	0.554	0.378
696	1	PASTA	0.943	1.02	0.077	0.342	0.599
697	0	PASTA	0.87	0.411	-0.459	0.58	0.353
698	0	PASTA	0.582	0.428	-0.154	0.545	0.385
699	0	PASTA	2.811	0.39	-2.421	0.631	0.308
700	0	PASTA	0.958	0.475	-0.482	0.565	0.369
701	7	PASTA	0.609	2.6	1.991	0.149	0.807
702	0	PASTA	2.889	0.536	-2.353	0.595	0.344
703	0	PASTA	0.87	0.414	-0.457	0.579	0.354
704	0	PASTA	0.91	0.444	-0.467	0.571	0.363
705	0	PASTA	0.569	0.427	-0.142	0.542	0.387
706	0	PASTA	0.955	0.444	-0.511	0.572	0.362
707	0	PASTA	0.913	0.418	-0.495	0.58	0.354
708	201	PASTA	1.326	33.712	32.387	0.002	0.993
709	0	PASTA	0.568	0.411	-0.157	0.548	0.381
710	0	PASTA	0.954	0.442	-0.512	0.573	0.361
711	0	PASTA	0.912	0.408	-0.504	0.584	0.35
712	0	PASTA	0.91	0.444	-0.467	0.571	0.363
713	0	PASTA	2.889	0.536	-2.353	0.595	0.344
714	0	PASTA	0.912	0.414	-0.499	0.581	0.352
715	0	PASTA	49.677	0.479	-49.198	1	0
716	0	PASTA	2.388	0.41	-1.978	0.616	0.322
717	0	PASTA	0.582	0.428	-0.154	0.545	0.385
718	0	PASTA	0.573	0.42	-0.154	0.546	0.384
719	0	PASTA	0.581	0.407	-0.174	0.553	0.377
720	0	PASTA	0.954	0.442	-0.512	0.573	0.361
721	0	PASTA	0.91	0.444	-0.467	0.571	0.363
722	0	PASTA	0.87	0.409	-0.461	0.581	0.352
723	0	PASTA	0.87	0.414	-0.457	0.579	0.354
724	0	PASTA	0.953	0.435	-0.518	0.575	0.359
725	0	PASTA	0.915	0.43	-0.485	0.575	0.358
726	0	PASTA	0.912	0.408	-0.503	0.583	0.35
727	0	PASTA	0.912	0.411	-0.501	0.582	0.351
728	0	PASTA	0.913	0.418	-0.495	0.58	0.354
729	1	PASTA	3.192	0.819	-2.373	0.428	0.517
730	0	PASTA	0.91	0.444	-0.467	0.571	0.363
731	0	PASTA	0.917	0.535	-0.382	0.554	0.38
732	0	PASTA	0.95	0.413	-0.537	0.583	0.35
733	0	PASTA	0.913	0.418	-0.495	0.58	0.354
734	0	PASTA	0.953	0.435	-0.518	0.575	0.359
735	1	PASTA	0.993	1.021	0.028	0.345	0.597
736	0	PASTA	0.912	0.408	-0.503	0.583	0.35
737	0	PASTA	16.681	0.539	-16.142	0.995	0.002
738	1	PASTA	0.589	1.12	0.53	0.295	0.648
739	0	PASTA	0.568	0.48	-0.088	0.528	0.403
740	0	PASTA	0.91	0.444	-0.467	0.571	0.363
741	0	PASTA	0.91	0.444	-0.467	0.571	0.363
742	0	PASTA	26.621	0.469	-26.152	0.955	0.035
743	0	PASTA	0.91	0.444	-0.467	0.571	0.363
744	0	PASTA	0.91	0.444	-0.467	0.571	0.363
745	0	PASTA	2.811	0.39	-2.421	0.631	0.308
746	0	PASTA	0.568	0.411	-0.157	0.548	0.381
747	0	PASTA	0.934	0.424	-0.51	0.578	0.355
748	0	PASTA	0.912	0.414	-0.499	0.581	0.352
749	0	PASTA	0.659	0.488	-0.171	0.542	0.39
750	0	PASTA	0.87	0.409	-0.461	0.581	0.352
751	0	None	0.953	0.435	-0.518	0.575	0.359
