## Supplementary Table 6 for "Diversity of penicillin-binding protein 2x in *Streptococcus pyogenes* from England and Wales, 2001 to 2015"

### Sheet: Sheet1
Supplementary Table 6. Erythromycin and clindamycin susceptiblity of PBP2x G600A_P601H isolates.
emm	PBP2x variant	Disk diffusion
		Erythromycin (15 µg)		Clindamycin (2 µg)		Inducible clindamycin resistance
		Diameter of inhibition zone	Sensitivity	Diameter of inhibition zone	Sensitivity
12	Reference	22 mm	Sensitive	18 mm	Sensitive	No
12	G600A, P601H	6 mm	Resistant	18 mm	Sensitive	No
12	G600A, P601H	7 mm	Resistant	17 mm	Sensitive	No
12	G600A, P601H	6 mm	Resistant	18 mm	Sensitive	No
12	G600A, P601H	7 mm	Resistant	19 mm	Sensitive	No
12	G600A, P601H	6 mm	Resistant	18 mm	Sensitive	No
12	G600A, P601H	7 mm	Resistant	18 mm	Sensitive	No
12	G600A, P601H	7 mm	Resistant	19 mm	Sensitive	No
12	G600A, P601H	7 mm	Resistant	19 mm	Sensitive	No
